# Heterogeneity in PHGDH protein expression potentiates cancer cell dissemination and metastasis

**DOI:** 10.1101/2021.01.24.427949

**Authors:** Matteo Rossi, Ginevra Doglioni, Laura Bornes, Dorien Broekaert, Mélanie Planque, Juan Fernández-García, Gianmarco Rinaldi, Joke Van Elsen, David Nittner, Cristina Jauset, Francesca Rizzollo, Carla Riera Domingo, Martin F Orth, Lacey E Dobrolecki, Thomas Van Brussel, Shao Thing Teoh, Arin B Aurora, Guy Eelen, Panagiotis Karras, Karl Sotlar, Harald Bartsch, Jean-Christophe Marine, Peter Carmeliet, Sean J Morrison, Michael T Lewis, Gregory J Hannon, Massimiliano Mazzone, Diether Lambrechts, Jacco van Rheenen, Thomas G P Grünewald, Sophia Y Lunt, Sarah-Maria Fendt

**Affiliations:** Laboratory of Cellular Metabolism and Metabolic Regulation, VIB-KU Leuven Center for Cancer Biology, VIB, Herestraat 49, 3000 Leuven, Belgium; Laboratory of Cellular Metabolism and Metabolic Regulation, Department of Oncology, KU Leuven and Leuven Cancer Institute (LKI), Herestraat 49, 3000 Leuven, Belgium; Division of Molecular Pathology, Oncode Institute, The Netherlands Cancer Institute, Amsterdam, The Netherlands; Histopathology Expertise Center, VIB-KU Leuven Center for Cancer Biology, 3000 Leuven, Belgium; Department of Oncology, KU Leuven, 3000 Leuven, Belgium; Cancer Research UK Cambridge Institute, Li Ka Shing Centre, University of Cambridge, Cambridge CB2 0RE, United Kingdom; Laboratory of Tumor Inflammation and Angiogenesis, Center for Cancer Biology (CCB), VIB, Leuven, Belgium; Laboratory of Tumor Inflammation and Angiogenesis, Department of Oncology, KU Leuven, Leuven, Belgium; Max-Eder Research Group for Pediatric Sarcoma Biology, Institute of Pathology, Faculty of Medicine, LMU Munich, Thalkirchner Strasse 36, 80337 Munich, Germany; StemMed, Ltd, Houston, TX, USA; Laboratory for Translational Genetics, VIB-KU Leuven Center for Cancer Biology, VIB, Leuven, Belgium; Laboratory for Translational Genetics, Department of Human Genetics, KU Leuven, Leuven, Belgium; Department of Biochemistry and Molecular Biology, Michigan State University, East Lansing, MI, USA; Children’s Research Institute and Department of Pediatrics, University of Texas Southwestern Medical Center, Dallas, TX 75390, USA; Laboratory of Angiogenesis and Vascular Metabolism, Department of Oncology, KU Leuven, Leuven, Belgium; Laboratory of Angiogenesis and Vascular Metabolism, Center of Cancer Biology, VIB, Leuven, Belgium; Laboratory of Molecular Cancer Biology, VIB Center for Cancer Biology, Leuven, Belgium; Department of Oncology, KULeuven, Leuven, Belgium; Department of Pathology, Paracelsus Medical University, SALK, Müllner Hauptstrasse 48, 5020 Salzburg, Austria; Institute of Pathology, Ludwig-Maximilians-University, 80337 Munich, Germany; Howard Hughes Medical Institute, University of Texas Southwestern Medical Center, Dallas, TX 75390, USA; Department of Molecular Biotechnology and Health Science, Molecular Biotechnology Centre, University of Torino, Torino, Italy; Hopp Children’s Cancer Center (KiTZ), Im Neuenheimer Feld 280, 69120 Heidelberg, Germany; Division of Translational Pediatric Sarcoma Research, German Cancer Research Center (DKFZ), German Cancer Consortium (DKTK), Im Neuenheimer Feld 280, 69120 Heidelberg, Germany; Institute of Pathology, Heidelberg University Hospital, Im Neuenheimer Feld 224, 69120 Heidelberg, Germany; Department of Chemical Engineering and Materials Science, Michigan State University, East Lansing, MI, USA

## Abstract

Cancer metastasis requires the transient activation of cellular programs enabling dissemination and seeding in distant organs. Genetic, transcriptional and translational intra-tumor heterogeneity contributes to this dynamic process. Beyond this, metabolic intra-tumor heterogeneity has also been observed, yet its role for cancer progression remains largely elusive. Here, we discovered that intra-tumor heterogeneity in phosphoglycerate dehydrogenase (PHGDH) protein expression drives breast cancer cell dissemination and metastasis formation. Specifically, we observed intra-tumor heterogeneous PHGDH expression in primary breast tumors, with low PHGDH expression being indicative of metastasis in patients. In mice, Phgdh protein, but not mRNA, expression is low in circulating tumor cells and early metastatic lesions, leading to increased dissemination and metastasis formation. Mechanistically, low PHGDH protein expression induces an imbalance in glycolysis that can activate sialic acid synthesis. Consequently, cancer cells undergo a partial EMT and show increased p38 as well as SRC phosphorylation, which activate cellular programs of dissemination. In turn, inhibition of sialic acid synthesis through knock-out of cytidine monophosphate N-acetylneuraminic acid synthetase (CMAS) counteracts the increased cancer cell dissemination and metastasis induced by low PHGDH expression. In conclusion, we find that heterogeneity in PHGDH protein expression promotes cancer cell dissemination and metastasis formation.
