## Extended Data Table 1 for "Heterogeneity in PHGDH protein expression potentiates cancer cell dissemination and metastasis"

### Sheet: Table 1
Age at Diagnosis	Date of Diagnosis	Year of Death	Diagnosis	Tumor Histology	p(T) stage	p(N) stage	Overall Grade	Metastasis	Metastasis location	% PHGDH Positivity	Intensitiy of PHGDH staining
65	1998-09-22	2003	Carcinoma	invasive ductal + in situ	pT2	pN 0	Grade 2	Metastasis	Liver	50	1
37	2002-03-26	N/A	Carcinoma	invasive ductal	pT2	pN 1b I	Grade 3	No	No metastasis	N/A	N/A
58	1994-12-06	N/A	Carcinoma	invasive ductal + in situ	pT1c	pN 0	Grade 3	No	No metastasis	N/A	N/A
53	1994-03-30	N/A	Carcinoma	invasive ductal + in situ	pT1c	pN 1b IV	Grade 2	No	No metastasis	N/A	N/A
57	1993-01-26	N/A	Carcinoma	invasive ductal	pT2	pN 0	Grade 3	No	No metastasis	100	3
58	2001-09-20	N/A	Carcinoma	invasive ductal + in situ	pT1b	pN 0	Grade 2	No	No metastasis	N/A	N/A
50	1989-07-14	1993	Carcinoma	invasive ductal + in situ	pT3	pN 1b IV	Grade 3	Metastasis	Bone	100	2
84	1996-11-07	1997	Carcinoma	invasive ductal + in situ	pT1c	pN 1a	Grade 3	Metastasis	Bone	100	0
51	1995-06-22	1999	Carcinoma	invasive ductal	pT2	pN 0	Grade 3	Metastasis	Multiple	N/A	N/A
33	1999-12-09	N/A	Carcinoma	invasive ductal	pT2	pN 1b IV	Grade 3	No	No metastasis	100	3
57	1994-11-03	1997	Carcinoma	invasive ductal	pT2	pN 0	Grade 3	Metastasis	Multiple	100	0
63	1992-09-16	1993	Carcinoma	invasive ductal	pT2	pN 0	Grade 3	Metastasis	Bone	40	1
58	2002-05-01	N/A	Carcinoma	invasive ductal + in situ	pT2	pN 1b IV	Grade 3	Metastasis	Lymph node	N/A	N/A
63	2003-07-17	N/A	Carcinoma	invasive ductal + in situ	pT2	pN1c (UICC 2003)	Grade 3	No	No metastasis	N/A	N/A
81	1997-05-20	1998	Carcinoma	invasive ductal + in situ	pT2	pN 1b III	Grade 3	Death without documented metastasis	No metastasis	100	3
66	1999-04-19	N/A	Carcinoma	invasive ductal	pT2	pN 0	Grade 3	No	No metastasis	N/A	N/A
87	2005-01-26	N/A	Carcinoma	invasive ductal	pT3	pN2a (UICC 2003)	Grade 3	No	No metastasis	70	1
34	2001-10-18	N/A	Carcinoma	invasive ductal	pT2	pN 1b III	Grade 3	Metastasis	Multiple	N/A	N/A
89	1996-09-20	1996	Carcinoma	invasive ductal	pT3	pN X	Grade 3	Death without documented metastasis	No metastasis	N/A	N/A
38	2006-06-19	N/A	Carcinoma	invasive ductal	pT1c	pN 0	Grade 3	No	No metastasis	100	2
55	1994-04-14	2006	Carcinoma	invasive ductal + in situ	pT2	pN 1b IV	Grade 3	Death without documented metastasis	No metastasis	100	2
61	1998-12-21	2002	Carcinoma	invasive ductal + in situ	pT2	pN 1b III	Grade 3	Metastasis	Multiple	100	2
77	1996-04-12	2000	Carcinoma	invasive ductal + in situ	pT2	pN 1b IV	Grade 3	Death without documented metastasis	No metastasis	N/A	N/A
74	1997-02-10	2000	Carcinoma	invasive ductal + in situ	pT2	pN 1b IV	Grade 3	Death without documented metastasis	No metastasis	70	1
48	1997-10-30	N/A	Carcinoma	invasive ductal + in situ	pT1c	pN 0	Grade 2	No	No metastasis	100	3
89	2000-05-15	2006	Carcinoma	other	pT3	pN 0	Grade 3	Death without documented metastasis	No metastasis	80	1
73	2002-09-25	N/A	Carcinoma	invasive ductal	pT3	pN 0	Grade 3	No	No metastasis	N/A	N/A
56	1999-11-24	2002	Carcinoma	invasive ductal + in situ	pT3	pN 1b I	Grade 3	Death without documented metastasis	No metastasis	100	2
39	1998-06-05	N/A	Carcinoma	invasive ductal + in situ	pT2	pN 0	Grade 3	No	No metastasis	100	3
73	2000-02-21	2005	Carcinoma	invasive ductal	pT4c	pN 2	Grade 3	Metastasis	Bone	100	1
33	1991-02-04	N/A	Carcinoma	invasive ductal	pT1c	pN 0	Grade 2	No	No metastasis	100	3
71	2004-01-21	N/A	Carcinoma	invasive ductal	pT2	pN2a (UICC 2003)	Grade 3	No	No metastasis	N/A	N/A
47	1993-02-23	N/A	Carcinoma	invasive ductal	pT2	pN 0	Grade 3	No	No metastasis	100	2
55	1997-11-21	N/A	Carcinoma	invasive ductal + in situ	pT2	pN 0	Grade 3	No	No metastasis	100	3
57	1988-03-04	N/A	Carcinoma	invasive ductal	pT2	pN 1a	Grade 2	No	No metastasis	100	2
63	2004-09-27	N/A	Carcinoma	invasive ductal + in situ	pT1c	pN 0	Grade 2	No	No metastasis	80	1
81	2000-10-23	2001	Carcinoma	invasive ductal	pT2	pN X	Grade 3	Metastasis	Multiple	N/A	N/A
67	2004-01-14	2004	Carcinoma	invasive ductal	pT2	pN3a (UICC 2003)	Grade 3	Metastasis	Multiple	N/A	N/A
36	2000-01-27	2003	Carcinoma	invasive ductal	pT1c	pN 0	Grade 3	Metastasis	Lung	100	2
46	1992-06-26	1994	Carcinoma	invasive ductal + in situ	pT4b	pN 1b III	Grade 3	Metastasis	Other	N/A	N/A
70	1998-05-27	N/A	Carcinoma	invasive ductal + in situ	pT2	pN 0	Grade 3	No	No metastasis	100	3
70	1999-10-21	N/A	Carcinoma	invasive ductal + in situ	pT2	pN 1b III	Grade 2	No	No metastasis	100	2
52	1995-01-26	N/A	Carcinoma	other	pT1c	pN 1b IV	Grade 2	No	No metastasis	N/A	N/A
60	2002-07-15	N/A	Carcinoma	invasive ductal + in situ	pT3	pN 1b II	Grade 3	No	No metastasis	N/A	N/A
59	2002-11-27	N/A	Carcinoma	invasive ductal	pT1c	pN 0	Grade 3	No	No metastasis	N/A	N/A
44	1999-06-09	2003	Carcinoma	invasive ductal	pT2	pN 1b I	Grade 3	Metastasis	Liver	80	2
72	2000-04-07	N/A	Carcinoma	invasive ductal + in situ	pT1c	pN 0	Grade 3	No	No metastasis	100	3
73	1993-07-09	1994	Carcinoma	invasive ductal + in situ	pT2	pN 1b IV	Grade 3	Metastasis	CNS	100	0
59	2001-10-04	N/A	Carcinoma	invasive ductal + in situ	pT2	pN 1b I	Grade 3	No	No metastasis	N/A	N/A
60	2005-04-10	N/A	Carcinoma	invasive ductal + in situ	pT2	pN3a (UICC 2003)	Grade 3	No	No metastasis	80	1
61	1996-09-13	N/A	Carcinoma	invasive ductal + in situ	pT2	pN 0	Grade 3	No	No metastasis	N/A	N/A
28	2000-04-01	N/A	Carcinoma	invasive ductal	pT2	pN 0	Grade 3	No	No metastasis	N/A	N/A
57	2004-01-18	N/A	Carcinoma	invasive ductal + in situ	pT2	pN1a (UICC 2003)	Grade 3	No	No metastasis	N/A	N/A
64	2002-05-21	N/A	Carcinoma	invasive ductal + in situ	pT2	pN 0	Grade 3	No	No metastasis	N/A	N/A
59	2002-05-23	N/A	Carcinoma	invasive ductal + in situ	pT2	pN 1b III	Grade 3	No	No metastasis	N/A	N/A
54	1997-04-28	N/A	Carcinoma	invasive ductal + in situ	pT2	pN 0	Grade 3	No	No metastasis	100	1
66	2003-03-20	N/A	Carcinoma	other	pT3	pN3a (UICC 2003)	Grade 3	No	No metastasis	N/A	N/A
77	1999-01-07	N/A	Carcinoma	invasive ductal + in situ	pT2	pN 0	Grade 3	No	No metastasis	100	0
55	1989-09-11	1993	Carcinoma	invasive ductal	pT2	pN 0	Grade 2	Death without documented metastasis	No metastasis	100	2
40	1999-04-14	N/A	Carcinoma	invasive ductal + in situ	pT2	pN 1b IV	Grade 2	No	No metastasis	100	1
60	1988-02-02	N/A	Carcinoma	invasive ductal	pT4a	pN 1b I	Grade 3	No	No metastasis	N/A	N/A
76	1999-05-26	N/A	Carcinoma	invasive ductal + in situ	pT1c	pN 1b II	Grade 3	No	No metastasis	100	2
50	1990-09-17	1992	Carcinoma	invasive ductal	pT2	pN 1b IV	Grade 2	Death without documented metastasis	No metastasis	100	2
63	2003-07-10	N/A	Carcinoma	invasive ductal + in situ	pT2	pN1c (UICC 2003)	Grade 3	No	No metastasis	N/A	N/A
76	1997-09-04	1999	Carcinoma	invasive ductal + in situ	pT2	pN 1b III	Grade 3	Metastasis	Multiple	N/A	N/A
39	1993-09-01	N/A	Carcinoma	invasive ductal	pT2	pN 0	Grade 3	No	No metastasis	N/A	N/A
39	1989-12-28	N/A	Carcinoma	invasive ductal	pT2	pN 0	Grade 2	No	No metastasis	N/A	N/A
63	1997-09-04	N/A	Carcinoma	invasive ductal + in situ	pT2	pN 0	Grade 3	No	No metastasis	100	1
70	1997-08-28	N/A	Carcinoma	invasive ductal + in situ	pT1c	pN 1b I	Grade 1	No	No metastasis	100	0
51	1995-06-20	2003	Carcinoma	invasive ductal + in situ	pT2	pN 0	Grade 3	Metastasis	Bone	N/A	N/A
67	2001-08-08	N/A	Carcinoma	invasive ductal	pT2	pN 0	Grade 3	No	No metastasis	N/A	N/A
43	1997-12-18	N/A	Carcinoma	invasive ductal + in situ	pT2	pN 1b I	Grade 3	No	No metastasis	100	3
60	2003-04-15	2005	Carcinoma	invasive ductal + in situ	pT1c	pN3a (UICC 2003)	Grade 3	Metastasis	Multiple	N/A	N/A
66	2003-11-29	2006	Carcinoma	invasive ductal	pT2	pN 0	Grade 3	Metastasis	Bone	N/A	N/A
56	1989-08-15	1991	Carcinoma	invasive ductal + in situ	pT1c	pN 1a	Grade 2	Metastasis	Liver	N/A	N/A
66	2002-10-02	2008	Carcinoma	invasive ductal	pT2	pN 0	Grade 3	Death without documented metastasis	No metastasis	N/A	N/A
63	2004-11-15	N/A	Carcinoma	invasive ductal + in situ	pT2	pN 0	Grade 3	No	No metastasis	100	1
43	2004-04-27	N/A	Carcinoma	invasive ductal	pT2	pN1a (UICC 2003)	Grade 3	No	No metastasis	N/A	N/A
29	1989-06-26	N/A	Carcinoma	invasive ductal + in situ	pT2	pN 0	Grade 2	No	No metastasis	100	1
47	1995-11-29	N/A	Carcinoma	invasive ductal + in situ	pT3	pN 1b III	Grade 3	No	No metastasis	N/A	N/A
52	1998-05-28	N/A	Carcinoma	invasive ductal + in situ	pT2	pN 0	Grade 2	No	No metastasis	100	2
45	1989-08-28	N/A	Carcinoma	invasive ductal	pT2	pN 1a	Grade 3	No	No metastasis	N/A	N/A
38	1993-11-05	N/A	Carcinoma	invasive ductal + in situ	pT3	pN 1b IV	Grade 3	No	No metastasis	N/A	N/A
48	1993-07-07	N/A	Carcinoma	invasive ductal	pT1c	pN 0	Grade 3	No	No metastasis	N/A	N/A
75	1999-04-13	N/A	Carcinoma	invasive ductal	pT1b	pN 1b I	Grade 1	No	No metastasis	N/A	N/A
67	1999-01-28	2001	Carcinoma	invasive ductal + in situ	pT1c	pN 0	Grade 3	Metastasis	Liver	N/A	N/A
46	2003-01-13	N/A	Carcinoma	invasive ductal	pT2	pN 0	Grade 3	No	No metastasis	N/A	N/A
66	1999-06-17	2001	Carcinoma	invasive ductal + in situ	pT2	pN 1b I	Grade 3	Metastasis	Lymph node	100	0
49	1995-06-02	N/A	Carcinoma	invasive ductal + in situ	pT3	pN 0	Grade 3	No	No metastasis	N/A	N/A
81	2005-07-06	N/A	Carcinoma	invasive ductal	pT3	pN 0	Grade 3	No	No metastasis	100	2
31	2002-01-08	N/A	Carcinoma	invasive ductal	pT1c	pN 0	Grade 3	No	No metastasis	N/A	N/A
64	1997-02-07	2003	Carcinoma	invasive ductal + in situ	pT2	pN 1b II	Grade 2	Metastasis	Multiple	100	0
54	1997-02-04	2000	Carcinoma	invasive ductal + in situ	pT2	pN 1b I	Grade 3	Metastasis	Multiple	70	1
74	2000-11-13	N/A	Carcinoma	invasive ductal + in situ	pT2	pN 2	Grade 3	No	No metastasis	N/A	N/A
32	2003-04-08	N/A	Carcinoma	invasive ductal + in situ	pT2	pN 0	Grade 3	No	No metastasis	N/A	N/A
74	2005-11-18	N/A	Carcinoma	invasive ductal + in situ	pT2	pN 0	Grade 3	No	No metastasis	80 (20)	2 (3)
51	1995-04-19	1996	Carcinoma	invasive ductal	pT3	pN 0	Grade 3	Metastasis	Other	N/A	N/A
45	2002-03-25	N/A	Carcinoma	invasive ductal	pT2	pN 1b I	Grade 3	No	No metastasis	N/A	N/A
48	2004-07-26	N/A	Carcinoma	invasive ductal	pT1c	pN 0	Grade 3	No	No metastasis	N/A	N/A
75	2003-12-18	N/A	Carcinoma	invasive ductal + in situ	pT1c	pN 0	Grade 3	No	No metastasis	N/A	N/A
73	1995-02-14	1998	Carcinoma	invasive ductal	pT2	pN 1a	Grade 3	Metastasis	Multiple	N/A	N/A
66	2004-07-20	N/A	Carcinoma	invasive ductal + in situ	pT1c	pN 0	Grade 3	No	No metastasis	N/A	N/A
66	2003-01-27	2008	Carcinoma	invasive ductal	pT2	pN 0	Grade 3	Death without documented metastasis	No metastasis	N/A	N/A
52	2003-12-04	N/A	Carcinoma	invasive ductal	pT2	pN 0	Grade 3	No	No metastasis	N/A	N/A
46	2005-12-14	N/A	Carcinoma	invasive ductal	pT1c	pN 0	Grade 3	No	No metastasis	70	2
33	2003-10-17	N/A	Carcinoma	other	pT2	pN 0	Grade 3	No	No metastasis	N/A	N/A
77	2001-01-30	N/A	Carcinoma	invasive ductal + in situ	pT2	pN 0	Grade 3	No	No metastasis	N/A	N/A
55	1994-06-29	N/A	Carcinoma	invasive ductal + in situ	pT2	pN 0	Grade 2	No	No metastasis	100	3
52	1988-01-27	1990	Carcinoma	invasive ductal	pT4	pN 1b III	Grade 3	Metastasis	Bone	N/A	N/A
60	1996-11-21	2003	Carcinoma	other	pT3	pN 1b I	Grade 3	Metastasis	Other	100	2
46	1993-03-08	1994	Carcinoma	invasive ductal	pT4	pN 0	Grade 3	Metastasis	Multiple	N/A	N/A
49	2000-10-17	N/A	Carcinoma	invasive ductal + in situ	pT2	pN 1b III	Grade 3	No	No metastasis	N/A	N/A
67	1990-02-26	1994	Carcinoma	invasive ductal	pT1c	pN 1b II	Grade 3	Death without documented metastasis	No metastasis	N/A	N/A
43	1990-04-03	1994	Carcinoma	invasive ductal	pT2	pN 1b III	Grade 3	Metastasis	Lymph node	100	1
52	2000-02-22	N/A	Carcinoma	invasive ductal	pT2	pN 0	Grade 3	No	No metastasis	100	3
59	2000-04-17	N/A	Carcinoma	invasive ductal + in situ	pT1c	pN 2	Grade 3	No	No metastasis	100	0
55	1995-01-13	1996	Carcinoma	invasive ductal	pT2	pN 1b IV	Grade 3	Metastasis	Lymph node	N/A	N/A
51	1996-07-11	N/A	Carcinoma	invasive ductal + in situ	pT2	pN 1b III	Grade 2	No	No metastasis	N/A	N/A
64	2005-10-21	N/A	Carcinoma	invasive ductal + in situ	pT2	pN 0	Grade 2	No	No metastasis	100	2
65	2000-05-25	2001	Carcinoma	invasive ductal + in situ	pT2	pN 1b III	Grade 3	Metastasis	Multiple	N/A	N/A
54	1991-07-05	1998	Carcinoma	invasive ductal + in situ	pT1c	pN 1b IV	Grade 2	Death without documented metastasis	No metastasis	80	2
46	1996-06-05	N/A	Carcinoma	invasive ductal	pT2	pN 0	Grade 3	No	No metastasis	N/A	N/A
46	1994-02-23	N/A	Carcinoma	invasive ductal	pT1c	pN 1b IV	Grade 3	No	No metastasis	100	3
49	1992-08-04	N/A	Carcinoma	invasive ductal + in situ	pT1c	pN 1b III	Grade 3	No	No metastasis	100	2
61	2001-06-28	N/A	Carcinoma	invasive ductal + in situ	pT2	pN 0	Grade 3	No	No metastasis	N/A	N/A
69	1989-05-22	1994	Carcinoma	invasive ductal + in situ	pT2	pN 1b I	Grade 3	Death without documented metastasis	No metastasis	100	3
56	2000-12-20	N/A	Carcinoma	invasive ductal	pTX	pN 0	Grade 3	No	No metastasis	N/A	N/A
84	2005-07-01	2007	Carcinoma	invasive ductal	pT3	pN X	Grade 3	Metastasis	Unknown	100	2
53	2003-11-12	2005	Carcinoma	invasive ductal + in situ	pT2	pN1a (UICC 2003)	Grade 3	Metastasis	Multiple	N/A	N/A
58	1996-11-06	N/A	Carcinoma	invasive ductal + in situ	pT1c	pN 0	Grade 3	No	No metastasis	100	2
46	1996-05-14	2000	Carcinoma	invasive ductal + in situ	pT1c	pN 0	Grade 3	Metastasis	Bone	N/A	N/A
72	2000-05-18	2003	Carcinoma	invasive ductal + in situ	pT2	pN 0	Grade 3	Metastasis	Multiple	N/A	N/A
58	1991-10-18	2007	Carcinoma	invasive ductal + in situ	pT2	pN 0	Grade 3	Death without documented metastasis	No metastasis	100	2
65	2005-09-02	N/A	Carcinoma	invasive ductal + in situ	pT2	pN1a (UICC 2003)	Grade 3	No	No metastasis	100	2
56	1994-03-07	N/A	Carcinoma	invasive ductal	pT1c	pN 0	Grade 3	No	No metastasis	100	3
52	2006-03-29	N/A	Carcinoma	invasive ductal	pT2	pN 0	Grade 3	No	No metastasis	100	2
47	1993-04-01	N/A	Carcinoma	invasive ductal	pT1c	pN 0	Grade 2	No	No metastasis	100	0
59	1999-07-27	N/A	Carcinoma	invasive ductal + in situ	pT1b	pN 0	Grade 3	No	No metastasis	80	1
64	2005-12-19	N/A	Carcinoma	invasive ductal	pT1c	pN 2	Grade 2	No	No metastasis	70	1
56	2003-10-20	N/A	Carcinoma	invasive ductal	pT2	pN3a (UICC 2003)	Grade 3	No	No metastasis	N/A	N/A
40	2000-06-08	N/A	Carcinoma	invasive ductal + in situ	pT1c	pN 0	Grade 3	No	No metastasis	N/A	N/A
40	2004-08-30	N/A	Carcinoma	invasive ductal	pT1c	pN 0	Grade 3	No	No metastasis	100	1
48	1995-01-26	N/A	Carcinoma	invasive ductal	pT3	pN 1b IV	Grade 3	No	No metastasis	N/A	N/A
38	2000-10-19	N/A	Carcinoma	invasive ductal	pT2	pN 0	Grade 3	No	No metastasis	N/A	N/A
39	1988-08-23	N/A	Carcinoma	invasive ductal	pT3	pN 1b I	Grade 2	No	No metastasis	80	1
59	1998-11-25	N/A	Carcinoma	invasive ductal + in situ	pT2	pN 1b I	Grade 3	No	No metastasis	100	0
51	1988-07-19	N/A	Carcinoma	other	pT2	pN 0	GX / No information	No	No metastasis	80	2
60	2001-03-01	N/A	Carcinoma	invasive ductal	pT1c	pN 1b III	Grade 3	No	No metastasis	N/A	N/A
80	1988-12-28	1990	Carcinoma	invasive ductal	pT2	pN 0	Grade 3	Death without documented metastasis	No metastasis	100	1
32	1993-05-05	N/A	Carcinoma	invasive ductal + in situ	pT2	pN 1b I	Grade 3	No	No metastasis	100	1
54	1999-09-09	N/A	Carcinoma	invasive ductal + in situ	pT2	pN 0	Grade 2	No	No metastasis	100	1
37	1998-01-26	1999	Carcinoma	invasive ductal	pT2	pN 1b IV	Grade 3	Metastasis	Multiple	100	3
57	1995-03-21	N/A	Carcinoma	invasive ductal + in situ	pT1b	pN 0	Grade 3	No	No metastasis	N/A	N/A
32	1997-12-12	N/A	Carcinoma	invasive ductal + in situ	pT2	pN 1a	Grade 3	No	No metastasis	80	2
35	2000-11-21	N/A	Carcinoma	invasive ductal + in situ	pT1c	pN 0	Grade 3	No	No metastasis	N/A	N/A
57	2003-03-18	N/A	Carcinoma	invasive ductal	pT2	pN3a (UICC 2003)	Grade 3	No	No metastasis	N/A	N/A
69	2002-02-04	N/A	Carcinoma	invasive ductal + in situ	pT2	pN 0	Grade 3	No	No metastasis	N/A	N/A
52	2005-06-20	N/A	Carcinoma	invasive ductal + in situ	pT1c	pN1a (UICC 2003)	Grade 3	Metastasis	Multiple	20	1
54	1997-08-06	N/A	Carcinoma	invasive ductal + in situ	pT2	pN 0	Grade 3	No	No metastasis	100	3
41	2002-01-11	N/A	Carcinoma	other	pT2	pN 2	Grade 3	No	No metastasis	N/A	N/A
54	1990-07-05	N/A	Carcinoma	other	pT2	pN 1b IV	Grade 3	No	No metastasis	100	3
40	1997-12-30	N/A	Carcinoma	invasive ductal	pT1c	pN 1b III	Grade 3	No	No metastasis	100	3
48	1997-09-12	N/A	Carcinoma	invasive ductal + in situ	pT2	pN 0	Grade 3	No	No metastasis	N/A	N/A
53	1990-10-08	1993	Carcinoma	invasive ductal	pT2	pN 0	Grade 3	Metastasis	Multiple	100	1
53	1992-04-01	2003	Carcinoma	invasive ductal + in situ	pT2	pN 0	Grade 2	Death without documented metastasis	No metastasis	100	2
51	1992-02-27	N/A	Carcinoma	invasive ductal	pT2	pN 0	Grade 3	No	No metastasis	100	2
72	1993-01-19	N/A	Carcinoma	invasive ductal	pT1c	pN 0	Grade 2	No	No metastasis	N/A	N/A
66	2001-10-08	N/A	Carcinoma	invasive ductal + in situ	pT2	pN 1b I	Grade 2	No	No metastasis	N/A	N/A
69	1988-10-06	N/A	Carcinoma	invasive ductal	pT2	pN 1b I	Grade 2	No	No metastasis	N/A	N/A
24	1988-07-18	N/A	Carcinoma	invasive ductal	pT2	pN 1b I	Grade 2	Metastasis	Lung	100	1
54	2000-12-20	2002	Carcinoma	invasive ductal	pT2	pN 1b IV	Grade 2	Metastasis	Liver	N/A	N/A
39	1989-02-27	N/A	Carcinoma	invasive ductal	pT1c	pN 0	Grade 3	No	No metastasis	N/A	N/A
43	1989-10-11	N/A	Carcinoma	invasive ductal + in situ	pT2	pN 1b III	Grade 3	No	No metastasis	100	3
46	1994-04-11	N/A	Carcinoma	invasive ductal + in situ	pT1c	pN 0	Grade 1	No	No metastasis	N/A	N/A
50	2000-07-07	N/A	Carcinoma	other	pT1c	pN 0	Grade 3	No	No metastasis	N/A	N/A
62	1991-10-09	N/A	Carcinoma	invasive ductal + in situ	pT2	pN 1b I	Grade 2	No	No metastasis	100	1
46	1991-02-26	N/A	Carcinoma	invasive ductal + in situ	pT2	pN 0	Grade 3	No	No metastasis	100	0
52	1993-05-19	N/A	Carcinoma	invasive ductal + in situ	pT2	pN 2	Grade 3	No	No metastasis	100	2
72	1997-07-24	N/A	Carcinoma	invasive ductal + in situ	pT3	pN 0	Grade 3	No	No metastasis	N/A	N/A
59	1995-04-28	N/A	Carcinoma	invasive ductal	pT4b	pN 0	Grade 3	No	No metastasis	N/A	N/A
52	2003-08-21	N/A	Carcinoma	invasive ductal + in situ	pT2	pN 0	Grade 3	No	No metastasis	N/A	N/A
54	2004-08-24	N/A	Carcinoma	invasive ductal + in situ	pT2	pN1c (UICC 2003)	Grade 3	No	No metastasis	80	1
52	1998-01-05	N/A	Carcinoma	other	pT2	pN 0	Grade 3	No	No metastasis	100	2
66	2003-11-17	N/A	Carcinoma	invasive ductal	pT2	pN 0	Grade 2	No	No metastasis	N/A	N/A
49	2001-05-29	N/A	Carcinoma	invasive ductal	pT1c	pN 0	Grade 2	No	No metastasis	N/A	N/A
73	1995-07-14	N/A	Carcinoma	invasive ductal	pT1c	pN 1b I	Grade 3	No	No metastasis	N/A	N/A
70	1998-07-23	N/A	Carcinoma	invasive ductal	pT1c	pN 0	Grade 1	No	No metastasis	N/A	N/A
33	1991-12-02	N/A	Carcinoma	invasive ductal + in situ	pT3	pN 1b III	Grade 3	No	No metastasis	100	2
67	2002-05-27	2005	Carcinoma	invasive ductal	pT2	pN 2	Grade 3	Metastasis	Multiple	N/A	N/A
51	1989-08-29	1992	Carcinoma	invasive ductal	pT4	pN 2	Grade 3	Metastasis	Multiple	100	3
57	2001-01-20	N/A	Carcinoma	invasive ductal	pT2	pN 0	Grade 3	No	No metastasis	N/A	N/A
32	1994-01-07	N/A	Carcinoma	invasive ductal + in situ	pT2	pN 0	Grade 3	No	No metastasis	100	1
62	2005-12-02	N/A	Carcinoma	invasive ductal + in situ	pT2	pN1a (UICC 2003)	Grade 3	No	No metastasis	80	1
52	1988-06-13	1990	Carcinoma	invasive ductal	pT1c	pN 0	Grade 3	Death without documented metastasis	No metastasis	100	3
50	1990-09-27	2004	Carcinoma	invasive ductal	pT2	pN 0	Grade 3	Death without documented metastasis	No metastasis	100	3
76	1990-09-18	1998	Carcinoma	invasive ductal	pT2	pN 0	Grade 3	Metastasis	Multiple	100	2
42	1988-03-25	N/A	Carcinoma	invasive ductal + in situ	pT1c	pN 1b IV	Grade 3	Metastasis	Liver	100	2
60	2001-06-26	N/A	Carcinoma	invasive lobular	pT1c	pN 1b I	Grade 2	No	No metastasis	N/A	N/A
54	2002-10-08	N/A	Carcinoma	invasive ductal + in situ	pT2	pN 1b I	Grade 3	No	No metastasis	N/A	N/A
48	1995-09-27	2000	Carcinoma	invasive ductal + in situ	pT2	pN 1b IV	Grade 3	Metastasis	Lung	N/A	N/A
69	2002-10-31	N/A	Carcinoma	invasive ductal + in situ	pT1c	pN 1b I	Grade 2	No	No metastasis	N/A	N/A
28	2002-05-10	N/A	Carcinoma	invasive ductal	pT1c	pN 0	Grade 3	No	No metastasis	N/A	N/A
68	2006-05-18	2008	Carcinoma	invasive ductal + in situ	pT1c	pN 1a	Grade 3	Death without documented metastasis	No metastasis	60	1
45	2005-05-04	N/A	Carcinoma	invasive lobular	pT1c	pN 0	Grade 2	No	No metastasis	80	1
49	2001-08-24	N/A	Carcinoma	invasive ductal + in situ	pT2	pN 0	Grade 3	No	No metastasis	N/A	N/A
69	2006-11-01	N/A	Carcinoma	invasive ductal	pT2	pN1a (UICC 2003)	Grade 3	No	No metastasis	100	1
66	2003-10-09	2006	Carcinoma	invasive ductal	pT2	pN 0	Grade 3	Metastasis	Other	N/A	N/A
65	1991-12-13	1994	Carcinoma	invasive ductal	pT2	pN 1b I	Grade 2	Death without documented metastasis	No metastasis	100	1
68	2006-07-01	N/A	Carcinoma	invasive ductal	pT2	pN 0	Grade 3	No	No metastasis	100	3
51	2002-03-21	N/A	Carcinoma	invasive ductal + in situ	pT2	pN 1b IV	Grade 3	No	No metastasis	N/A	N/A
33	2005-01-13	N/A	Carcinoma	other	pT2	pN 0	Grade 1	No	No metastasis	100	3
65	2005-03-15	N/A	Carcinoma	invasive ductal	pT1c	pN 0	Grade 3	No	No metastasis	100	3
81	2003-07-31	2005	Carcinoma	invasive ductal	pT2	pN 0	Grade 2	Death without documented metastasis	No metastasis	N/A	N/A
45	1992-12-21	N/A	Carcinoma	invasive ductal	pT2	pN 0	Grade 3	No	No metastasis	100	3
36	2000-06-09	N/A	Carcinoma	invasive ductal + in situ	pT1c	pN 0	Grade 3	No	No metastasis	N/A	N/A
52	1989-07-06	1995	Carcinoma	invasive ductal + in situ	pT1c	pN 1b II	Grade 2	Metastasis	Lymph node	100	3
47	1992-01-30	1996	Carcinoma	invasive ductal	pT2	pN 1b II	Grade 2	Metastasis	Multiple	N/A	N/A
61	2005-01-31	2006	Carcinoma	invasive ductal	pT1c	pN1a (UICC 2003)	Grade 3	Metastasis	CNS	20	1
86	1990-05-07	1993	Carcinoma	invasive ductal	pT2	pN 0	Grade 3	Metastasis	Lung	100	3
37	2000-10-20	N/A	Carcinoma	invasive ductal	pT1c	pN 0	Grade 3	No	No metastasis	N/A	N/A
61	1998-12-08	N/A	Carcinoma	invasive ductal	pT1c	pN 0	Grade 1	No	No metastasis	30	1
42	2000-06-21	N/A	Carcinoma	invasive ductal + in situ	pT1c	pN 0	Grade 3	No	No metastasis	N/A	N/A
52	1988-01-12	N/A	Carcinoma	invasive ductal + in situ	pT1a	pN 0	Grade 2	No	No metastasis	N/A	N/A
71	2002-10-29	N/A	Carcinoma	invasive ductal + in situ	pT1c	pN 1b I	Grade 3	No	No metastasis	N/A	N/A
55	1993-08-27	1997	Carcinoma	invasive ductal + in situ	pT2	pN 1b IV	Grade 2	Metastasis	Multiple	N/A	N/A
43	1997-09-12	N/A	Carcinoma	invasive ductal + in situ	pT2	pN 0	Grade 3	No	No metastasis	100	3
76	1988-02-15	N/A	Carcinoma	invasive ductal	pT2	pN 0	Grade 2	No	No metastasis	N/A	N/A
47	1991-09-23	1992	Carcinoma	invasive ductal	pT1c	pN 1b III	Grade 2	Metastasis	Multiple	30	1
48	1988-05-16	N/A	Carcinoma	invasive ductal	pT1c	pN 0	Grade 3	No	No metastasis	100	2
51	1996-06-17	N/A	Carcinoma	invasive ductal	pT2	pN 0	Grade 3	Metastasis	Other	N/A	N/A
61	1991-02-06	1991	Carcinoma	invasive ductal	pT4c	pN 2	Grade 3	Death without documented metastasis	No metastasis	N/A	N/A
36	2002-06-14	N/A	Carcinoma	invasive ductal + in situ	pT1c	pN 0	Grade 2	No	No metastasis	N/A	N/A
77	2001-05-28	N/A	Carcinoma	invasive ductal + in situ	pT2	pN 0	Grade 3	No	No metastasis	N/A	N/A
63	2003-07-25	N/A	Carcinoma	other	pT1c	pN 0	Grade 3	No	No metastasis	N/A	N/A
45	1995-10-05	N/A	Carcinoma	invasive ductal	pT1c	pN 0	Grade 3	No	No metastasis	N/A	N/A
57	1998-03-20	N/A	Carcinoma	invasive ductal + in situ	pT3	pN 1b II	Grade 2	No	No metastasis	70	2
58	1988-07-11	N/A	Carcinoma	invasive ductal	pT1c	pN 0	Grade 2	No	No metastasis	N/A	N/A
65	1991-05-10	1993	Carcinoma	invasive ductal	pT1c	pN 1b III	Grade 2	Metastasis	CNS	80	2
53	1989-04-25	N/A	Carcinoma	invasive ductal + in situ	pT2	pN 1b II	GX / No information	No	No metastasis	100	3
55	2004-11-29	N/A	Carcinoma	invasive ductal + in situ	pT1c	pN 0	Grade 2	No	No metastasis	100	3
30	1988-06-16	N/A	Carcinoma	invasive ductal	pT1c	pN 1b I	Grade 2	No	No metastasis	N/A	N/A
43	2000-11-03	2003	Carcinoma	invasive ductal + in situ	pT4d	pN 1b III	Grade 3	Metastasis	Multiple	N/A	N/A
45	1989-02-22	1994	Carcinoma	invasive ductal + in situ	pT1c	pN 0	Grade 2	Metastasis	Unknown	N/A	N/A
71	1996-12-12	N/A	Carcinoma	invasive ductal + in situ	pT1c	pN 0	Grade 2	No	No metastasis	100	0
84	1988-10-17	N/A	Carcinoma	N/A	pT4b	pN 1b I	Grade 1	No	No metastasis	100	3
76	2002-11-26	N/A	Carcinoma	invasive ductal	pT2	pN 1a	Grade 2	No	No metastasis	N/A	N/A
63	2001-04-24	N/A	Carcinoma	invasive ductal	pT1b	pN 0	Grade 3	No	No metastasis	N/A	N/A
36	1994-12-21	2005	Carcinoma	invasive ductal + in situ	pT2	pN 0	Grade 3	Metastasis	Lung	N/A	N/A
58	1997-05-13	N/A	Carcinoma	invasive ductal + in situ	pT2	pN 0	Grade 3	No	No metastasis	100	1
53	1991-03-26	N/A	Carcinoma	invasive ductal	pT1c	pN 1b I	Grade 2	No	No metastasis	100	2
70	1993-06-07	1996	Carcinoma	invasive ductal + in situ	pT3	pN 0	Grade 1	Death without documented metastasis	No metastasis	N/A	N/A
39	1988-08-24	1994	Carcinoma	invasive ductal	pT4	pN 2	Grade 3	Metastasis	Lung	80	1
57	1988-12-15	1991	Carcinoma	invasive ductal	pT2	pN 0	Grade 2	Death without documented metastasis	No metastasis	100	1
40	2005-04-11	N/A	Carcinoma	invasive ductal	pT2	pN 0	Grade 3	No	No metastasis	100	3
59	1988-12-19	1990	Carcinoma	invasive ductal	pT1c	pN 2	Grade 3	Metastasis	Unknown	100	2
79	2006-06-22	2006	Carcinoma	invasive ductal	pT1c	pN X	Grade 3	Death without documented metastasis	No metastasis	N/A	N/A
55	1997-09-24	2002	Carcinoma	invasive ductal	pT4b	pN 2	Grade 3	Metastasis	Unknown	N/A	N/A
52	1989-11-10	N/A	Carcinoma	invasive ductal	pT3	pN 0	Grade 3	No	No metastasis	N/A	N/A
31	1992-03-13	N/A	Carcinoma	invasive ductal	pT2	pN 1b I	Grade 3	No	No metastasis	N/A	N/A
44	2002-11-06	2005	Carcinoma	invasive ductal + in situ	pT2	pN 1b I	Grade 3	Metastasis	Multiple	N/A	N/A
50	1990-06-05	1991	Carcinoma	invasive ductal + in situ	pT3	pN 1b IV	Grade 2	Metastasis	Multiple	N/A	N/A
48	1996-03-12	1997	Carcinoma	invasive ductal + in situ	pT2	pN 1b III	Grade 3	Metastasis	Multiple	N/A	N/A
46	1988-08-05	N/A	Carcinoma	invasive ductal	pT1c	pN 0	Grade 2	No	No metastasis	N/A	N/A
59	2001-08-03	2005	Carcinoma	invasive ductal + in situ	pT2	pN 1b IV	Grade 3	Metastasis	Bone	N/A	N/A
42	1994-08-02	N/A	Carcinoma	invasive ductal	pT2	pN 0	Grade 3	No	No metastasis	N/A	N/A
37	1990-12-21	1991	Carcinoma	invasive ductal	pT2	pN 1b III	Grade 3	Metastasis	Multiple	N/A	N/A
56	2000-07-25	N/A	Carcinoma	invasive ductal + in situ	pT2	pN 0	Grade 2	No	No metastasis	N/A	N/A
35	1994-03-19	N/A	Carcinoma	invasive ductal + in situ	pT1b	pN 0	Grade 3	No	No metastasis	N/A	N/A
64	1989-06-19	2001	Carcinoma	invasive ductal	pT1c	pN 1b I	Grade 2	Death without documented metastasis	No metastasis	100	0
66	1994-10-19	1994	Carcinoma	invasive ductal + in situ	pT4	pN X	Grade 3	Death without documented metastasis	No metastasis	N/A	N/A
40	1988-08-17	N/A	Carcinoma	invasive ductal	pT1c	pN 1b I	GX / No information	No	No metastasis	80	1
48	1997-04-17	1998	Carcinoma	invasive ductal + in situ	pT2	pN 1b I	Grade 3	Metastasis	Multiple	N/A	N/A
72	1993-11-26	1995	Carcinoma	invasive ductal	pT2	pN 1b III	Grade 2	Metastasis	Bone	100	3
38	2000-08-08	N/A	Carcinoma	invasive ductal + in situ	pT2	pN 1b I	Grade 2	No	No metastasis	N/A	N/A
59	1999-03-25	N/A	Carcinoma	invasive ductal + in situ	pT1c	pN 0	Grade 3	No	No metastasis	N/A	N/A
62	1990-10-24	1992	Carcinoma	invasive ductal + in situ	pT2	pN 1b II	Grade 2	Metastasis	Multiple	N/A	N/A
59	2005-12-23	N/A	Carcinoma	invasive ductal + in situ	pT2	pN 0	Grade 3	No	No metastasis	N/A	N/A
47	1999-06-01	N/A	Carcinoma	invasive ductal + in situ	pT2	pN 0	Grade 2	No	No metastasis	N/A	N/A
49	1993-05-06	1994	Carcinoma	invasive ductal	pT2	pN 1b IV	Grade 3	Metastasis	Liver	N/A	N/A
49	2004-04-08	N/A	Carcinoma	invasive ductal + in situ	pT1c	pN 0	Grade 2	No	No metastasis	N/A	N/A
64	1988-03-13	N/A	Carcinoma	invasive ductal + in situ	pTX	pN 0	Grade 3	No	No metastasis	N/A	N/A
41	2005-06-03	N/A	Carcinoma	invasive ductal	pT1c	pN 0	Grade 3	No	No metastasis	N/A	N/A
61	1996-10-01	2001	Carcinoma	invasive ductal + in situ	pT1c	pN 1b I	Grade 3	Metastasis	Bone	N/A	N/A
39	1997-11-20	N/A	Carcinoma	invasive ductal	pT3	pN 1b I	Grade 3	No	No metastasis	N/A	N/A
45	2002-08-06	N/A	Carcinoma	invasive ductal	pT2	pN 0	Grade 3	No	No metastasis	N/A	N/A
44	1990-02-19	N/A	Carcinoma	invasive ductal	pT2	pN 1a	Grade 3	No	No metastasis	N/A	N/A
63	1988-07-25	N/A	Carcinoma	invasive ductal	pT2	pN 1b I	Grade 2	No	No metastasis	N/A	N/A
43	1996-05-23	N/A	Carcinoma	invasive ductal + in situ	pT1c	pN 1b III	Grade 3	No	No metastasis	N/A	N/A
59	1990-02-09	N/A	Carcinoma	invasive ductal	pT2	pN 1b III	Grade 3	No	No metastasis	N/A	N/A
64	2002-11-21	2006	Carcinoma	invasive ductal + in situ	pT1c	pN 0	Grade 3	Metastasis	Bone	N/A	N/A
43	1997-06-09	N/A	Carcinoma	invasive ductal + in situ	pT2	pN 0	Grade 3	Metastasis	Lymph node	N/A	N/A
56	1991-05-03	N/A	Carcinoma	other	pT1c	pN 0	Grade 3	No	No metastasis	N/A	N/A
28	1997-04-16	N/A	Carcinoma	invasive ductal + in situ	pT2	pN 1b III	Grade 3	No	No metastasis	N/A	N/A
55	1988-11-30	N/A	Carcinoma	invasive ductal	pT1c	pN 0	Grade 2	No	No metastasis	N/A	N/A
59	1995-02-28	1997	Carcinoma	invasive ductal	pT2	pN 1b III	Grade 3	Metastasis	Lymph node	N/A	N/A
53	1996-05-23	2002	Carcinoma	invasive lobular	pT3	pN 1b IV	Grade 2	Metastasis	Bone	N/A	N/A
49	1999-10-13	2005	Carcinoma	invasive ductal + in situ	pT3	pN 1b III	Grade 3	Metastasis	Liver	N/A	N/A
71	1994-11-02	2008	Carcinoma	invasive ductal	pT2	pN 1b III	Grade 3	Metastasis	Liver	N/A	N/A
42	1990-06-12	N/A	Carcinoma	invasive ductal + in situ	pT1c	pN 0	Grade 3	No	No metastasis	N/A	N/A
57	1993-06-17	1997	Carcinoma	invasive ductal	pT3	pN 1b III	Grade 1	Metastasis	Bone	N/A	N/A
68	1995-10-24	N/A	Carcinoma	other	pT1b	pN 0	Grade 1	No	No metastasis	N/A	N/A
59	1999-03-18	N/A	Carcinoma	invasive ductal	pT2	pN 1a	Grade 3	No	No metastasis	N/A	N/A
66	1991-05-02	N/A	Carcinoma	invasive ductal + in situ	pT1c	pN 0	Grade 2	No	No metastasis	N/A	N/A
55	1992-11-26	N/A	Carcinoma	invasive ductal	pT2	pN 0	Grade 3	No	No metastasis	N/A	N/A
46	1999-10-01	N/A	Carcinoma	invasive ductal + in situ	pT1c	pN 1b I	Grade 3	No	No metastasis	100	2
46	1988-05-09	N/A	Carcinoma	invasive ductal	pT2	pN 1a	Grade 2	No	No metastasis	N/A	N/A
67	1991-03-18	N/A	Carcinoma	invasive ductal	pT1c	pN 0	Grade 2	Metastasis	Lymph node	N/A	N/A
