## Extended Data Table 2 for "Heterogeneity in PHGDH protein expression potentiates cancer cell dissemination and metastasis"

### Sheet: Sheet1
TNBC_ID	Comment_TNBC	TNLN_ID	Comment_TNLN
TNBC01	NST, G3, punch	TNLN01	Axilla, 2 years after primary, after chemotherapy
TNBC02	NST, invasive, including DCIS components	TNLN02	Axilla
TNBC03	Invasive	TNLN03	Axilla
TNBC04	NST, G3, with DCIS components	TNLN04	Axilla
TNBC05	NST, residual disease after neoadjuvant chemotherapy, DCIS components	TNLN05	Sentinel, 6 months before primary tumor resection
TNBC06	NST	TNLN06	Axilla
TNBC07	Local recurrence after multiple recurrences, no primary material present	TNLN07	Axilla, lymph node metastasis from re-recurrence
TNBC08	Invasive, residual disease after chemotherapy	TNLN08	Cervical, from metastatic disease 3 years after primary
TNBC09	NST	TNLN09	Sentinel
TNBC10	NST	TNLN10	Axilla
TNBC11	NST	TNLN11	Sentinel axilla
TNBC12	Invasive lobular, punch	TNLN12	Axilla, punch
TNBC13	Pleomorphic mammary carcinoma	TNLN13	Axilla
TNBC14	NST, punch	TNLN14	Punch
TNBC: triple-negative breast cancer
TNLN: triple-negative breast cancer lymph node metastasis
NST: no special type
DCIS: ductal carcinoma in situ
