## Extended Data Table 3 for "Heterogeneity in PHGDH protein expression potentiates cancer cell dissemination and metastasis"

### Sheet: Glucose-6-phosphate
4T1
	Area
Sample	M00	M01	M02	M03	M04	M05	M06	Total	Total (norm. over BCA)
4T1 shSCR_1	1.03461e+08	6.97139e+06	1.82154e+06	0	0	0	0	1.12254e+08	846923
4T1 shSCR_2	1.64403e+08	1.12469e+07	2.93992e+06	0	0	0	0	1.7859e+08	1.42684e+06
4T1 shSCR_3	3.64198e+06	181790	0	0	0	1.04029e+06	1.62626e+07	2.11266e+07	217868
4T1 shSCR_4	4.92158e+06	285667	0	0	77129.5	3.29327e+06	4.81525e+07	5.67302e+07	557749
4T1 shSCR_5	4.7999e+06	262789	0	0	190155	6.04091e+06	8.72763e+07	9.85701e+07	1.00288e+06
4T1 shSCR_6	4.1588e+06	232909	0	0	0	516645	1.00354e+07	1.49438e+07	134707
4T1 shSCR_7	6.55996e+06	342104	0	0	220819	8.14286e+06	1.16646e+08	1.31912e+08	1.38289e+06
4T1 shSCR_8	7.34943e+06	445199	0	0	118939	4.25381e+06	6.46139e+07	7.67812e+07	671394
4T1 shSCR_9	2.74719e+06	118507	0	0	0	788238	1.41311e+07	1.77851e+07	178556
4T1 shSCR_10	3.03302e+06	149666	0	0	38642.2	2.62741e+06	3.85785e+07	4.44273e+07	477625
4T1 shSCR_11	3.26745e+06	213581	0	0	176444	5.60223e+06	8.2038e+07	9.12977e+07	840959
4T1 shSCR_12	1.48388e+06	63215.4	0	0	0	1.77343e+06	2.77144e+07	3.10349e+07	286563
4T1 shSCR_13	1.71814e+06	68832.7	0	0	0	2.54294e+06	3.92812e+07	4.36111e+07	436687
4T1 shSCR_14	1.4965e+06	39515.5	0	0	0	4.45373e+06	6.57774e+07	7.17671e+07	810584
4T1 shPHGDH_1	2.80972e+08	1.92431e+07	5.27694e+06	278872	0	0	0	3.05771e+08	1.59177e+06
4T1 shPHGDH_2	3.16911e+08	2.14954e+07	5.77143e+06	424008	0	0	0	3.44602e+08	1.6575e+06
4T1 shPHGDH_3	3.04593e+08	2.05617e+07	5.41915e+06	288993	0	0	0	3.30863e+08	1.80926e+06
4T1 shPHGDH_4	1.2318e+07	705739	0	113712	696456	1.52655e+07	2.23224e+08	2.52324e+08	1.50089e+06
4T1 shPHGDH_5	1.35253e+07	961791	0	527912	848116	1.93546e+07	2.78632e+08	3.1385e+08	1.6227e+06
4T1 shPHGDH_6	9.97507e+06	608859	0	479659	929594	1.68784e+07	2.50992e+08	2.79863e+08	1.33932e+06
4T1 shPHGDH_7	1.53422e+07	918101	0	611139	710445	1.0478e+07	1.55489e+08	1.83549e+08	967458
4T1 shPHGDH_8	1.12453e+07	685876	0	584759	640370	1.07566e+07	1.52703e+08	1.76616e+08	946693
4T1 shPHGDH_9	9.55316e+06	662827	0	734424	748141	1.22202e+07	1.7625e+08	2.00169e+08	1.06244e+06
4T1 shPHGDH_10	6.08578e+06	373288	0	121435	401538	1.10261e+07	1.61434e+08	1.79442e+08	1.20742e+06
4T1 shPHGDH_11	6.96968e+06	411291	0	519808	667669	1.55391e+07	2.22868e+08	2.46975e+08	1.39268e+06
4T1 shPHGDH_12	6.30053e+06	375973	0	351843	604664	1.35455e+07	1.9932e+08	2.20499e+08	1.10395e+06
4T1 shPHGDH_13	4.44181e+06	254745	0	32162.5	385611	1.2992e+07	1.88936e+08	2.07042e+08	1.1869e+06
4T1 shPHGDH_14	5.36727e+06	340065	0	143508	631035	1.63242e+07	2.45374e+08	2.6818e+08	1.40378e+06
4T1 shPHGDH_15	4.84601e+06	278644	0	400072	786701	1.92575e+07	2.82159e+08	3.07728e+08	1.69989e+06
EMT6.5
	Area
Sample	M00	M01	M02	M03	M04	M05	M06	Total	Total (norm. over BCA)
EMT6.5 shSCR_1	3.11668e+07	1.96846e+06	636563	0	0	0	0	3.37718e+07	562012
EMT6.5 shSCR_2	3.20138e+07	1.89274e+06	620015	0	0	0	0	3.45265e+07	554981
EMT6.5 shSCR_3	3.15536e+07	2.13949e+06	442171	0	0	0	0	3.41352e+07	604650
EMT6.5 shSCR_4	2.19935e+07	1.34344e+06	0	0	0	0	0	2.33369e+07	502360
EMT6.5 shSCR_5	2.72828e+07	1.75792e+06	0	0	0	0	0	2.90407e+07	490703
EMT6.5 shSCR_6	2.24014e+07	1.37528e+06	0	0	0	0	0	2.37766e+07	522042
EMT6.5 shSCR_7	5.45375e+06	244559	0	0	0	670861	1.08922e+07	1.72613e+07	394750
EMT6.5 shSCR_8	3.76595e+06	118342	0	0	0	481533	1.28215e+07	1.71874e+07	356047
EMT6.5 shSCR_9	3.74648e+06	110753	0	0	0	1.05473e+06	1.70781e+07	2.19901e+07	441675
EMT6.5 shSCR_10	2.64267e+06	33927.7	0	0	0	1.1467e+06	1.64309e+07	2.02542e+07	313356
EMT6.5 shSCR_11	4.54406e+06	203186	0	0	0	1.7431e+06	2.69684e+07	3.34587e+07	676141
EMT6.5 shSCR_12	4.46213e+06	163077	0	0	0	1.61477e+06	2.65859e+07	3.28259e+07	543530
EMT6.5 shSCR_13	2.38505e+06	24120.4	0	0	0	500551	7.92969e+06	1.08394e+07	199498
EMT6.5 shSCR_14	2.40332e+06	0	0	0	0	1.41782e+06	2.0309e+07	2.41302e+07	399546
EMT6.5 shSCR_15	2.23217e+06	56782.3	0	0	0	2.06216e+06	2.99329e+07	3.4284e+07	641731
EMT6.5 shPHGDH_1	3.49763e+06	73336.4	0	0	0	1.92375e+06	2.9409e+07	3.49038e+07	803785
EMT6.5 shPHGDH_2	2.34821e+06	62362.5	0	0	0	1.74089e+06	2.63363e+07	3.04877e+07	594268
EMT6.5 shPHGDH_3	2.59117e+06	37128	0	0	0	1.80596e+06	2.64297e+07	3.0864e+07	664391
EMT6.5 shPHGDH_4	5.98308e+06	235540	0	0	0	860564	1.44151e+07	2.14942e+07	404626
EMT6.5 shPHGDH_5	4.29748e+06	136798	0	0	0	1.43604e+06	2.18474e+07	2.77178e+07	608574
EMT6.5 shPHGDH_6	2.94908e+06	103677	0	0	0	1.55626e+06	2.53014e+07	2.99104e+07	589985
EMT6.5 shPHGDH_7	3.13025e+06	85560.6	0	0	0	1.3571e+06	2.21174e+07	2.66903e+07	670816
EMT6.5 shPHGDH_8	4.52761e+06	243344	0	0	0	2.10978e+06	3.0597e+07	3.74777e+07	881514
EMT6.5 shPHGDH_9	1.64606e+06	26158.5	0	0	0	371580	7.61291e+06	9.65671e+06	142710
EMT6.5 shPHGDH_10	2.32248e+06	31515.7	0	0	0	712700	1.2033e+07	1.50997e+07	307017
EMT6.5 shPHGDH_11	2.73102e+06	66234.6	0	0	0	900882	1.34016e+07	1.70998e+07	316485
EMT6.5 shPHGDH_12	2.88114e+06	56029.9	0	0	0	707364	1.10679e+07	1.47124e+07	260606
EMT6.5 shPHGDH_13	3.20056e+06	111108	0	0	0	689689	1.24466e+07	1.64479e+07	349505
EMT6.5 shPHGDH_14	3.02223e+06	132420	0	0	0	829895	1.38336e+07	1.78182e+07	484748

### Sheet: Fructose-1,6-bisphosphate
4T1
	Area
Sample	M00	M01	M02	M03	M04	M05	M06	Total	Total (norm. over BCA)
4T1 shSCR_1	1.40134e+08	9.8661e+06	3.30075e+06	151963	0	603407	1.09677e+07	1.65024e+08	1.24506e+06
4T1 shSCR_2	8.25231e+07	5.63692e+06	1.88673e+06	48171.1	0	254387	4.94559e+06	9.52949e+07	761356
4T1 shSCR_3	2.57392e+07	1.34821e+06	422737	2.14862e+06	801059	2.86147e+07	4.24968e+08	4.84043e+08	4.99169e+06
4T1 shSCR_4	1.71065e+07	1.03174e+06	354895	1.56084e+06	525100	2.06574e+07	3.10766e+08	3.52003e+08	3.46075e+06
4T1 shSCR_5	1.54564e+07	886987	262510	1.1333e+06	303958	1.15609e+07	1.78781e+08	2.08385e+08	2.12016e+06
4T1 shSCR_6	4.52893e+06	188133	27862.4	742748	147007	6.00927e+06	9.04681e+07	1.02112e+08	920464
4T1 shSCR_7	8.31062e+06	405846	107066	1.18549e+06	206842	7.66115e+06	1.18196e+08	1.36073e+08	1.42651e+06
4T1 shSCR_8	5.71884e+06	240124	48224.6	1.01792e+06	215060	8.64821e+06	1.33149e+08	1.49038e+08	1.30322e+06
4T1 shSCR_9	7.65825e+06	332852	74318	1.64877e+06	714045	2.74439e+07	3.99472e+08	4.37344e+08	4.3908e+06
4T1 shSCR_10	1.44655e+06	15719.7	0	125580	0	2.18895e+06	3.67411e+07	4.05179e+07	435597
4T1 shSCR_11	5.93588e+06	215394	59877.8	1.05264e+06	399976	1.52495e+07	2.31553e+08	2.54467e+08	2.34393e+06
4T1 shSCR_12	5.53443e+06	220073	53963.3	1.39012e+06	967435	3.45094e+07	5.11631e+08	5.54306e+08	5.11823e+06
4T1 shSCR_13	5.80408e+06	275042	41414.9	1.44254e+06	1.07342e+06	3.98686e+07	5.84984e+08	6.33489e+08	6.34325e+06
4T1 shSCR_14	3.48877e+06	106698	7246.09	828583	443697	1.78803e+07	2.74641e+08	2.97396e+08	3.35898e+06
4T1 shPHGDH_1	2.38786e+08	1.66574e+07	5.63018e+06	175886	0	237454	4.64122e+06	2.66128e+08	1.3854e+06
4T1 shPHGDH_2	1.53185e+08	1.04767e+07	3.68059e+06	47052.2	0	37756.2	2.86e+06	1.70288e+08	819064
4T1 shPHGDH_3	1.53314e+08	1.05237e+07	3.57881e+06	84179	0	9549.74	1.85937e+06	1.69369e+08	926162
4T1 shPHGDH_4	2.0808e+07	1.26517e+06	357006	2.48494e+06	766070	2.17792e+07	3.23338e+08	3.70798e+08	2.20561e+06
4T1 shPHGDH_5	1.91809e+07	1.09211e+06	320130	1.20214e+06	200164	8.44021e+06	1.09334e+08	1.3977e+08	722653
4T1 shPHGDH_6	1.66706e+07	1.02263e+06	203690	739050	91667.3	5.55071e+06	8.40798e+07	1.08358e+08	518562
4T1 shPHGDH_7	6.41592e+06	305875	46241.6	951069	218433	3.82116e+06	5.27723e+07	6.4531e+07	340132
4T1 shPHGDH_8	1.33801e+07	587442	189431	1.01602e+06	290640	5.66815e+06	8.67916e+07	1.07923e+08	578487
4T1 shPHGDH_9	1.1328e+07	640270	124961	884623	188263	4.09099e+06	4.48013e+07	6.20584e+07	329387
4T1 shPHGDH_10	7.00906e+06	261361	25794.2	1.60681e+06	228872	1.33346e+07	1.97281e+08	2.19748e+08	1.47862e+06
4T1 shPHGDH_11	5.42084e+06	202976	19473.2	628232	49973.5	3.06837e+06	5.03683e+07	5.97581e+07	336972
4T1 shPHGDH_12	6.20667e+06	171704	19981.4	810017	66319.1	5.2662e+06	7.98966e+07	9.24375e+07	462797
4T1 shPHGDH_13	5.83322e+06	130944	56296.7	2.99145e+06	1.04582e+06	3.56359e+07	5.35622e+08	5.81316e+08	3.33247e+06
4T1 shPHGDH_14	5.2702e+06	118238	0	1.63067e+06	530677	2.1171e+07	3.17517e+08	3.46237e+08	1.81237e+06
4T1 shPHGDH_15	3.70972e+06	103913	0	582080	42486.3	6.65606e+06	7.99042e+07	9.09984e+07	502677
EMT6.5
	Area
Sample	M00	M01	M02	M03	M04	M05	M06	Total	Total (norm. over BCA)
EMT6.5 shSCR_1	7.68518e+07	4.68596e+06	1.46859e+06	0	0	0	0	8.30063e+07	1.38135e+06
EMT6.5 shSCR_2	1.16845e+08	8.66217e+06	2.88109e+06	0	0	0	0	1.28388e+08	2.06372e+06
EMT6.5 shSCR_3	8.76707e+07	6.03583e+06	2.05982e+06	0	0	0	0	9.57664e+07	1.69635e+06
EMT6.5 shSCR_4	5.25129e+07	3.48926e+06	927782	0	0	0	0	5.69299e+07	1.2255e+06
EMT6.5 shSCR_5	6.04263e+07	3.9397e+06	1.23624e+06	0	0	0	0	6.56023e+07	1.10849e+06
EMT6.5 shSCR_6	4.64221e+07	3.03049e+06	896922	0	0	0	0	5.03495e+07	1.10548e+06
EMT6.5 shSCR_7	0	0	0	0	0	4.75361e+06	7.62109e+07	8.09645e+07	1.85158e+06
EMT6.5 shSCR_8	0	0	0	0	0	4.19566e+06	6.86803e+07	7.2876e+07	1.50967e+06
EMT6.5 shSCR_9	0	0	0	0	0	2.56758e+06	4.3759e+07	4.63266e+07	930479
EMT6.5 shSCR_10	0	0	0	0	0	2.36308e+06	4.14015e+07	4.37645e+07	677089
EMT6.5 shSCR_11	0	0	0	0	0	1.42667e+06	2.66942e+07	2.81209e+07	568273
EMT6.5 shSCR_12	4.9062e-11	0	0	0	0	895461	1.79683e+07	1.88638e+07	312346
EMT6.5 shSCR_13	0	0	0	0	0	5.36599e+06	8.57934e+07	9.11594e+07	1.67778e+06
EMT6.5 shSCR_14	0	0	0	0	0	4.8789e+06	7.69442e+07	8.18231e+07	1.35482e+06
EMT6.5 shSCR_15	0	0	0	0	0	2.35281e+06	3.78885e+07	4.02413e+07	753241
EMT6.5 shPHGDH_1	0	0	0	0	0	1.24711e+06	2.3195e+07	2.44421e+07	562869
EMT6.5 shPHGDH_2	0	0	0	0	0	1.28747e+06	2.2118e+07	2.34055e+07	456220
EMT6.5 shPHGDH_3	0	0	0	0	0	1.01017e+06	1.7186e+07	1.81962e+07	391699
EMT6.5 shPHGDH_4	0	0	0	0	0	4.8521e+06	7.52748e+07	8.01269e+07	1.50838e+06
EMT6.5 shPHGDH_5	0	0	0	0	0	3.66289e+06	5.68083e+07	6.04712e+07	1.32771e+06
EMT6.5 shPHGDH_6	0	0	0	0	0	2.29131e+06	3.79761e+07	4.02674e+07	794276
EMT6.5 shPHGDH_7	0	0	0	0	0	1.49091e+06	2.30554e+07	2.45463e+07	616929
EMT6.5 shPHGDH_8	0	0	0	0	0	913719	1.48344e+07	1.57482e+07	370413
EMT6.5 shPHGDH_9	0	0	0	0	0	1.51079e+06	2.28749e+07	2.43857e+07	360379
EMT6.5 shPHGDH_10	0	0	0	0	0	2.35877e+06	3.7038e+07	3.93968e+07	801044
EMT6.5 shPHGDH_11	0	0	0	0	0	1.33121e+06	2.28828e+07	2.4214e+07	448156
EMT6.5 shPHGDH_12	0	0	0	0	0	1.16077e+06	2.14761e+07	2.26369e+07	400976
EMT6.5 shPHGDH_13	0	0	0	0	0	1.42459e+06	2.56214e+07	2.7046e+07	574706
EMT6.5 shPHGDH_14	0	0	0	0	0	1.69459e+06	2.57177e+07	2.74123e+07	745760

### Sheet: DHAP
4T1
	Area
Sample	M00	M01	M02	M03	Total	Total (norm. over BCA)
4T1 shSCR_1	6.81428e+08	2.32257e+07	6.6488e+06	17075.4	7.11319e+08	5.36671e+06
4T1 shSCR_2	7.75236e+08	2.58932e+07	8.8348e+06	64519.3	8.10028e+08	6.4717e+06
4T1 shSCR_3	3.01705e+06	37957.2	8.72644e+06	2.61526e+08	2.73307e+08	2.81848e+06
4T1 shSCR_4	3.58749e+06	168989	1.18121e+07	3.47359e+08	3.62928e+08	3.56816e+06
4T1 shSCR_5	4.89713e+06	250514	1.6448e+07	4.84666e+08	5.06261e+08	5.15084e+06
4T1 shSCR_6	3.71255e+06	118411	1.01626e+07	3.12174e+08	3.26168e+08	2.94016e+06
4T1 shSCR_7	6.39033e+06	404602	1.71237e+07	5.17994e+08	5.41913e+08	5.6811e+06
4T1 shSCR_8	5.0389e+06	291566	1.55182e+07	4.61258e+08	4.82106e+08	4.21565e+06
4T1 shSCR_9	2.11834e+06	82204.7	8.91637e+06	2.63074e+08	2.74191e+08	2.75279e+06
4T1 shSCR_10	3.13553e+06	133001	1.24199e+07	3.65922e+08	3.81611e+08	4.10259e+06
4T1 shSCR_11	3.32397e+06	184938	1.52832e+07	4.59845e+08	4.78637e+08	4.40881e+06
4T1 shSCR_12	1.55795e+06	51333	7.02957e+06	2.12665e+08	2.21304e+08	2.04342e+06
4T1 shSCR_13	1.6182e+06	87410.7	8.89311e+06	2.52369e+08	2.62968e+08	2.63314e+06
4T1 shSCR_14	2.83909e+06	188808	1.61916e+07	4.75104e+08	4.94323e+08	5.5832e+06
4T1 shPHGDH_1	6.48329e+08	2.20831e+07	1.43258e+06	0	6.71844e+08	3.49746e+06
4T1 shPHGDH_2	4.68617e+08	1.56583e+07	1.86799e+06	1.44794e+06	4.87591e+08	2.34526e+06
4T1 shPHGDH_3	4.66839e+08	1.57732e+07	1.4169e+06	11048.9	4.8404e+08	2.64688e+06
4T1 shPHGDH_4	8.32225e+06	566279	2.23942e+07	6.74732e+08	7.06014e+08	4.19957e+06
4T1 shPHGDH_5	5.29354e+06	331014	1.18643e+07	3.6577e+08	3.83259e+08	1.98156e+06
4T1 shPHGDH_6	4.34264e+06	206047	9.02757e+06	2.68965e+08	2.82541e+08	1.35213e+06
4T1 shPHGDH_7	8.93514e+06	511391	1.2815e+07	3.76364e+08	3.98626e+08	2.10109e+06
4T1 shPHGDH_8	6.70065e+06	421005	8.91933e+06	2.56664e+08	2.72705e+08	1.46174e+06
4T1 shPHGDH_9	4.67548e+06	167201	5.55489e+06	1.60684e+08	1.71081e+08	908048
4T1 shPHGDH_10	4.93752e+06	311303	1.84137e+07	5.40648e+08	5.64311e+08	3.79709e+06
4T1 shPHGDH_11	3.10747e+06	86816.2	7.55073e+06	2.22565e+08	2.3331e+08	1.31562e+06
4T1 shPHGDH_12	3.73677e+06	152869	1.05222e+07	3.05666e+08	3.20078e+08	1.6025e+06
4T1 shPHGDH_13	5.10904e+06	394560	2.30713e+07	6.95535e+08	7.2411e+08	4.15105e+06
4T1 shPHGDH_14	5.01304e+06	350381	2.36863e+07	7.10703e+08	7.39753e+08	3.87222e+06
4T1 shPHGDH_15	2.91021e+06	126138	1.11221e+07	3.32634e+08	3.46792e+08	1.91569e+06
EMT6.5
	Area
Sample	M00	M01	M02	M03	Total	Total (norm. over BCA)
EMT6.5 shSCR_1	5.36891e+07	1.49584e+06	0	0	5.51849e+07	918357
EMT6.5 shSCR_2	4.90809e+07	1.41783e+06	0	0	5.04987e+07	811718
EMT6.5 shSCR_3	4.14285e+07	973322	0	0	4.24018e+07	751078
EMT6.5 shSCR_4	3.17783e+07	806011	0	0	3.25843e+07	701423
EMT6.5 shSCR_5	3.6766e+07	941316	0	0	3.77073e+07	637144
EMT6.5 shSCR_6	3.83646e+07	942472	0	0	3.9307e+07	863028
EMT6.5 shSCR_7	0	0	217374	3.27555e+07	3.29728e+07	754056
EMT6.5 shSCR_8	0	0	1.25199e+06	4.71613e+07	4.84133e+07	1.00291e+06
EMT6.5 shSCR_9	0	0	1.46265e+06	5.27243e+07	5.41869e+07	1.08836e+06
EMT6.5 shSCR_10	0	0	2.52822e+06	8.04197e+07	8.29479e+07	1.2833e+06
EMT6.5 shSCR_11	0	0	3.17759e+06	1.04085e+08	1.07263e+08	2.16758e+06
EMT6.5 shSCR_12	0	0	3.72261e+06	1.16387e+08	1.20109e+08	1.98876e+06
EMT6.5 shSCR_13	0	0	956802	3.9778e+07	4.07348e+07	749720
EMT6.5 shSCR_14	0	0	1.73402e+06	6.49651e+07	6.66992e+07	1.1044e+06
EMT6.5 shSCR_15	0	0	1.91771e+06	6.67329e+07	6.86506e+07	1.28501e+06
EMT6.5 shPHGDH_1	569913	0	2.88948e+06	9.29469e+07	9.64063e+07	2.2201e+06
EMT6.5 shPHGDH_2	527497	0	3.09337e+06	9.72522e+07	1.00873e+08	1.96622e+06
EMT6.5 shPHGDH_3	383558	0	2.92448e+06	9.3638e+07	9.69461e+07	2.0869e+06
EMT6.5 shPHGDH_4	0	0	688646	2.93723e+07	3.0061e+07	565894
EMT6.5 shPHGDH_5	0	0	1.5386e+06	5.14044e+07	5.2943e+07	1.16242e+06
EMT6.5 shPHGDH_6	0	0	2.21378e+06	7.29089e+07	7.51227e+07	1.4818e+06
EMT6.5 shPHGDH_7	0	0	1.97384e+06	6.82209e+07	7.01947e+07	1.76422e+06
EMT6.5 shPHGDH_8	0	0	2.46599e+06	7.76702e+07	8.01362e+07	1.88489e+06
EMT6.5 shPHGDH_9	0	0	199047	2.26911e+07	2.28901e+07	338278
EMT6.5 shPHGDH_10	0	0	453239	2.90735e+07	2.95267e+07	600359
EMT6.5 shPHGDH_11	0	0	364148	3.00672e+07	3.04314e+07	563228
EMT6.5 shPHGDH_12	0	0	589319	2.79008e+07	2.84901e+07	504655
EMT6.5 shPHGDH_13	0	0	785386	2.97976e+07	3.05829e+07	649863
EMT6.5 shPHGDH_14	0	0	566546	2.49563e+07	2.55228e+07	694355

### Sheet: GAP
4T1
	Area
Sample	M00	M01	M02	M03	Total	Total (norm. over BCA)
4T1 shSCR_1	1.3571e+08	4.0859e+06	939509	53003.2	1.40789e+08	1.06221e+06
4T1 shSCR_2	1.61881e+08	5.0861e+06	1.44129e+06	6104.48	1.68414e+08	1.34554e+06
4T1 shSCR_3	4.09302e+06	125361	1.86887e+06	5.50843e+07	6.11715e+07	630831
4T1 shSCR_4	3.23388e+06	107260	1.80289e+06	5.16432e+07	5.67872e+07	558309
4T1 shSCR_5	3.37497e+06	106741	1.83397e+06	5.46608e+07	5.99765e+07	610217
4T1 shSCR_6	3.55864e+06	102074	2.52981e+06	6.91246e+07	7.53151e+07	678909
4T1 shSCR_7	4.03283e+06	246740	3.13392e+06	9.32706e+07	1.00684e+08	1.05551e+06
4T1 shSCR_8	3.40912e+06	133027	3.0143e+06	8.42151e+07	9.07716e+07	793728
4T1 shSCR_9	4.07079e+06	352892	4.48648e+06	1.16489e+08	1.25399e+08	1.25897e+06
4T1 shSCR_10	1.87544e+06	56344.1	2.00653e+06	5.76065e+07	6.15448e+07	661650
4T1 shSCR_11	4.27942e+06	401771	6.3884e+06	1.21943e+08	1.33012e+08	1.2252e+06
4T1 shSCR_12	4.56861e+06	471577	5.05445e+06	1.37402e+08	1.47497e+08	1.36192e+06
4T1 shSCR_13	4.57895e+06	504141	5.32402e+06	1.44547e+08	1.54954e+08	1.55158e+06
4T1 shSCR_14	4.53091e+06	520916	5.13971e+06	1.40046e+08	1.50238e+08	1.69688e+06
4T1 shPHGDH_1	4.68298e+08	1.57895e+07	1.01489e+06	59019	4.85161e+08	2.52563e+06
4T1 shPHGDH_2	4.89833e+08	1.61263e+07	2.45954e+06	50626.4	5.08469e+08	2.44568e+06
4T1 shPHGDH_3	5.03254e+08	1.66671e+07	3.55767e+06	8013.17	5.23487e+08	2.86258e+06
4T1 shPHGDH_4	1.11057e+07	583144	6.05259e+06	1.73869e+08	1.91611e+08	1.13975e+06
4T1 shPHGDH_5	1.15193e+07	624322	6.7756e+06	1.81937e+08	2.00856e+08	1.03849e+06
4T1 shPHGDH_6	1.06994e+07	628661	6.26745e+06	1.75891e+08	1.93486e+08	925954
4T1 shPHGDH_7	9.65786e+06	643436	7.43744e+06	2.03834e+08	2.21573e+08	1.16787e+06
4T1 shPHGDH_8	1.14126e+07	884979	9.49475e+06	2.63427e+08	2.85219e+08	1.52882e+06
4T1 shPHGDH_9	1.45585e+07	1.20464e+06	1.09967e+07	3.04866e+08	3.31626e+08	1.76017e+06
4T1 shPHGDH_10	1.16939e+07	1.23641e+06	1.22972e+07	3.36495e+08	3.61722e+08	2.43393e+06
4T1 shPHGDH_11	1.29491e+07	1.28871e+06	1.364e+07	3.74614e+08	4.02492e+08	2.26962e+06
4T1 shPHGDH_12	1.17751e+07	1.24648e+06	1.24251e+07	3.2823e+08	3.53677e+08	1.77072e+06
4T1 shPHGDH_13	1.4053e+07	1.42618e+06	1.41496e+07	3.72206e+08	4.01835e+08	2.30357e+06
4T1 shPHGDH_14	1.46526e+07	1.63374e+06	1.67488e+07	4.46967e+08	4.80003e+08	2.51256e+06
4T1 shPHGDH_15	1.15894e+07	1.29173e+06	1.40306e+07	3.67283e+08	3.94195e+08	2.17754e+06
EMT6.5
	Area
Sample	M00	M01	M02	M03	Total	Total (norm. over BCA)
EMT6.5 shSCR_1	2.4469e+07	0	0	0	2.4469e+07	407200
EMT6.5 shSCR_2	2.31988e+07	0	0	0	2.31988e+07	372898
EMT6.5 shSCR_3	1.87739e+07	0	0	0	1.87739e+07	332549
EMT6.5 shSCR_4	8.87457e+06	0	0	0	8.87457e+06	191038
EMT6.5 shSCR_5	9.64401e+06	0	0	0	9.64401e+06	162956
EMT6.5 shSCR_6	9.0096e+06	0	0	0	9.0096e+06	197816
EMT6.5 shSCR_7	0	0	0	1.93285e+06	1.93285e+06	44202.5
EMT6.5 shSCR_8	0	0	0	1.6064e+06	1.6064e+06	33277.7
EMT6.5 shSCR_9	0	0	0	1.25249e+06	1.25249e+06	25156.6
EMT6.5 shSCR_10	0	0	0	1.93244e+06	1.93244e+06	29897.2
EMT6.5 shSCR_11	0	0	0	1.57417e+06	1.57417e+06	31811.1
EMT6.5 shSCR_12	0	0	0	1.62368e+06	1.62368e+06	26884.8
EMT6.5 shSCR_13	0	0	0	2.06628e+06	2.06628e+06	38029.7
EMT6.5 shSCR_14	482803	0	0	4.06238e+06	4.54518e+06	75258.9
EMT6.5 shSCR_15	256612	0	99584.9	3.941e+06	4.29719e+06	80435.3
EMT6.5 shPHGDH_1	0	0	89677.5	3.7185e+06	3.80817e+06	87697
EMT6.5 shPHGDH_2	0	0	120678	4.32872e+06	4.4494e+06	86727.7
EMT6.5 shPHGDH_3	532754	0	106468	4.54382e+06	5.18304e+06	111572
EMT6.5 shPHGDH_4	568796	0	175369	6.35344e+06	7.09761e+06	133612
EMT6.5 shPHGDH_5	554936	0	179664	5.95291e+06	6.68751e+06	146832
EMT6.5 shPHGDH_6	428984	0	7285.21	7.03427e+06	7.47054e+06	147357
EMT6.5 shPHGDH_7	348147	0	0	4.97078e+06	5.31893e+06	133682
EMT6.5 shPHGDH_8	317620	0	0	4.23722e+06	4.55484e+06	107135
EMT6.5 shPHGDH_9	365224	0	0	5.86148e+06	6.2267e+06	92020.2
EMT6.5 shPHGDH_10	417991	0	230763	7.2709e+06	7.91965e+06	161028
EMT6.5 shPHGDH_11	478152	0	280382	7.08968e+06	7.84822e+06	145256
EMT6.5 shPHGDH_12	354169	0	231478	6.40649e+06	6.99214e+06	123854
EMT6.5 shPHGDH_13	409085	0	369231	7.69663e+06	8.47494e+06	180086
EMT6.5 shPHGDH_14	466415	0	286890	7.18981e+06	7.94312e+06	216095

### Sheet: 2PG
4T1
	Area
Sample	M00	M01	M02	M03	Total	Total (norm. over BCA)
4T1 shSCR_1	1.3128e+08	3.90189e+06	1.27712e+06	3.10059e+06	1.3956e+08	1.05294e+06
4T1 shSCR_2	1.75343e+08	5.38995e+06	2.23033e+06	1.35304e+06	1.84316e+08	1.47259e+06
4T1 shSCR_3	1.79718e+07	593393	9.39185e+06	2.95846e+08	3.23803e+08	3.33922e+06
4T1 shSCR_4	9.48612e+06	317051	8.011e+06	2.54682e+08	2.72496e+08	2.67907e+06
4T1 shSCR_5	7.63849e+06	264329	9.56828e+06	3.09185e+08	3.26656e+08	3.32349e+06
4T1 shSCR_6	2.07194e+06	0	2.08433e+06	6.92748e+07	7.3431e+07	661926
4T1 shSCR_7	3.58341e+06	56140.9	5.62003e+06	1.83669e+08	1.92928e+08	2.02255e+06
4T1 shSCR_8	1.97019e+06	16205	3.16691e+06	1.02819e+08	1.07972e+08	944133
4T1 shSCR_9	3.31591e+06	133212	8.23199e+06	2.71545e+08	2.83226e+08	2.8435e+06
4T1 shSCR_10	383432	0	843648	3.65949e+07	3.78219e+07	406613
4T1 shSCR_11	3.13043e+06	160593	9.26171e+06	2.99131e+08	3.11683e+08	2.87097e+06
4T1 shSCR_12	2.6862e+06	118704	9.40358e+06	2.98256e+08	3.10465e+08	2.8667e+06
4T1 shSCR_13	3.03649e+06	169717	1.10244e+07	3.4472e+08	3.58951e+08	3.59424e+06
4T1 shSCR_14	2.48563e+06	131768	9.33083e+06	2.97869e+08	3.09818e+08	3.49928e+06
4T1 shPHGDH_1	8.25855e+08	2.82306e+07	1.11142e+07	4.32671e+06	8.69526e+08	4.52655e+06
4T1 shPHGDH_2	5.15273e+08	1.69204e+07	6.95846e+06	1.85862e+06	5.4101e+08	2.6022e+06
4T1 shPHGDH_3	7.44781e+08	2.48377e+07	9.82335e+06	1.36906e+06	7.80812e+08	4.26971e+06
4T1 shPHGDH_4	1.73744e+07	967322	2.38982e+07	7.15687e+08	7.57927e+08	4.50836e+06
4T1 shPHGDH_5	1.12703e+07	645920	1.78889e+07	5.456e+08	5.75405e+08	2.97502e+06
4T1 shPHGDH_6	8.3029e+06	430493	1.28403e+07	4.08074e+08	4.29648e+08	2.05613e+06
4T1 shPHGDH_7	4.48018e+06	97727.9	5.02829e+06	1.54714e+08	1.64321e+08	866107
4T1 shPHGDH_8	1.01161e+07	652732	1.08331e+07	3.30682e+08	3.52284e+08	1.8883e+06
4T1 shPHGDH_9	1.07331e+07	720750	1.02859e+07	3.1042e+08	3.3216e+08	1.763e+06
4T1 shPHGDH_10	6.44506e+06	508748	1.78312e+07	5.49804e+08	5.74589e+08	3.86625e+06
4T1 shPHGDH_11	5.2426e+06	268402	1.0081e+07	3.12789e+08	3.28381e+08	1.85172e+06
4T1 shPHGDH_12	5.39141e+06	308720	1.30245e+07	3.9945e+08	4.18175e+08	2.09363e+06
4T1 shPHGDH_13	5.69104e+06	500298	2.00439e+07	6.17724e+08	6.43959e+08	3.69158e+06
4T1 shPHGDH_14	5.78426e+06	416770	2.22875e+07	6.77331e+08	7.0582e+08	3.6946e+06
4T1 shPHGDH_15	3.58828e+06	211731	1.11409e+07	3.44964e+08	3.59905e+08	1.98812e+06
EMT6.5
	Area
Sample	M00	M01	M02	M03	Total	Total (norm. over BCA)
EMT6.5 shSCR_1	4.92164e+07	1.3259e+06	470912	0	5.10132e+07	848934
EMT6.5 shSCR_2	7.26539e+07	2.16996e+06	703328	0	7.55272e+07	1.21403e+06
EMT6.5 shSCR_3	7.81217e+07	2.48264e+06	651860	0	8.12562e+07	1.43932e+06
EMT6.5 shSCR_4	3.39036e+07	739352	272159	0	3.49151e+07	751597
EMT6.5 shSCR_5	3.00458e+07	634777	27676.2	0	3.07083e+07	518880
EMT6.5 shSCR_6	2.97884e+07	573993	63541.4	0	3.04259e+07	668035
EMT6.5 shSCR_7	0	0	94231.7	1.01109e+07	1.02051e+07	233381
EMT6.5 shSCR_8	0	0	117798	1.34766e+07	1.35944e+07	281617
EMT6.5 shSCR_9	0	0	144696	1.46729e+07	1.48176e+07	297614
EMT6.5 shSCR_10	0	0	423259	2.57745e+07	2.61978e+07	405310
EMT6.5 shSCR_11	331183	0	824621	3.76379e+07	3.87937e+07	783951
EMT6.5 shSCR_12	545345	0	1.53272e+06	5.07304e+07	5.28085e+07	874400
EMT6.5 shSCR_13	295249	0	776136	2.63983e+07	2.74697e+07	505577
EMT6.5 shSCR_14	564554	0	1.58291e+06	4.88205e+07	5.09679e+07	843925
EMT6.5 shSCR_15	617163	0	1.80931e+06	6.03509e+07	6.27774e+07	1.17507e+06
EMT6.5 shPHGDH_1	669622	0	1.93233e+06	6.1488e+07	6.409e+07	1.4759e+06
EMT6.5 shPHGDH_2	783169	0	2.53324e+06	8.32407e+07	8.65571e+07	1.68717e+06
EMT6.5 shPHGDH_3	968544	0	2.91722e+06	9.22233e+07	9.6109e+07	2.06888e+06
EMT6.5 shPHGDH_4	333040	0	765652	2.69612e+07	2.80599e+07	528224
EMT6.5 shPHGDH_5	462733	0	1.3409e+06	4.60991e+07	4.79028e+07	1.05176e+06
EMT6.5 shPHGDH_6	531410	0	1.80914e+06	6.16968e+07	6.40373e+07	1.26314e+06
EMT6.5 shPHGDH_7	904170	0	2.73847e+06	8.72913e+07	9.0934e+07	2.28547e+06
EMT6.5 shPHGDH_8	190929	0	537018	2.02959e+07	2.10239e+07	1.23231e+06
EMT6.5 shPHGDH_9	0	0	814226	2.88052e+07	2.96194e+07	437725
EMT6.5 shPHGDH_10	0	0	734663	3.16056e+07	3.23402e+07	657565
EMT6.5 shPHGDH_11	0	0	919604	3.00118e+07	3.09314e+07	572483
EMT6.5 shPHGDH_12	0	0	738492	2.7121e+07	2.78595e+07	493486
EMT6.5 shPHGDH_13	0	0	785497	3.13454e+07	3.21309e+07	682755
EMT6.5 shPHGDH_14	0	0	752670	3.00843e+07	3.0837e+07	838930

### Sheet: PEP
4T1
	Area
Sample	M00	M01	M02	M03	Total	Total (norm. over BCA)
4T1 shSCR_1	3.43516e+07	1.07209e+06	198789	196260	3.58188e+07	270243
4T1 shSCR_2	5.70409e+07	1.78218e+06	527921	17863.8	5.93688e+07	474326
4T1 shSCR_3	737742	13917.6	1.22261e+06	4.17987e+07	4.37729e+07	451408
4T1 shSCR_4	752520	7263.5	1.73601e+06	5.40938e+07	5.65896e+07	556367
4T1 shSCR_5	718229	17646	1.93092e+06	6.18247e+07	6.44915e+07	656154
4T1 shSCR_6	475586	27717	1.0648e+06	3.33319e+07	3.49e+07	314597
4T1 shSCR_7	939771	21338.1	2.16465e+06	6.76699e+07	7.07957e+07	742181
4T1 shSCR_8	552055	22903.2	1.26186e+06	3.80179e+07	3.98547e+07	348499
4T1 shSCR_9	378910	7894.78	1.38095e+06	4.33682e+07	4.5136e+07	453151
4T1 shSCR_10	367537	0	930798	3.38073e+07	3.51056e+07	377410
4T1 shSCR_11	587121	23395.2	2.25011e+06	6.95676e+07	7.24283e+07	667149
4T1 shSCR_12	252420	7377.99	975697	3.14951e+07	3.27306e+07	302220
4T1 shSCR_13	472281	15851	1.72289e+06	5.36135e+07	5.58245e+07	558981
4T1 shSCR_14	367501	19687.2	1.50045e+06	4.7643e+07	4.95306e+07	559431
4T1 shPHGDH_1	1.80598e+08	5.93551e+06	1.46995e+06	88503.8	1.88092e+08	979162
4T1 shPHGDH_2	1.38819e+08	4.63465e+06	1.28626e+06	72189.3	1.44812e+08	696528
4T1 shPHGDH_3	1.85119e+08	6.05292e+06	1.12897e+06	6971.2	1.92308e+08	1.0516e+06
4T1 shPHGDH_4	2.58786e+06	125407	4.98297e+06	1.50274e+08	1.5797e+08	939651
4T1 shPHGDH_5	2.32836e+06	86793.8	4.11685e+06	1.22772e+08	1.29304e+08	668543
4T1 shPHGDH_6	1.73654e+06	31491.7	3.184e+06	1.01019e+08	1.05971e+08	507140
4T1 shPHGDH_7	1.79432e+06	98236.5	2.16552e+06	6.90211e+07	7.30792e+07	385188
4T1 shPHGDH_8	2.86029e+06	164038	3.48379e+06	1.0223e+08	1.08739e+08	582857
4T1 shPHGDH_9	3.14014e+06	281526	3.03449e+06	8.8467e+07	9.49231e+07	503823
4T1 shPHGDH_10	1.56162e+06	77651.5	4.59005e+06	1.40512e+08	1.46742e+08	987383
4T1 shPHGDH_11	1.24726e+06	32266	2.74874e+06	8.694e+07	9.09682e+07	512964
4T1 shPHGDH_12	1.38426e+06	83775.8	3.28928e+06	1.01815e+08	1.06573e+08	533567
4T1 shPHGDH_13	1.42791e+06	100441	5.1554e+06	1.5611e+08	1.62793e+08	933233
4T1 shPHGDH_14	1.29244e+06	81264.9	5.27897e+06	1.60785e+08	1.67437e+08	876448
4T1 shPHGDH_15	844644	59973.8	3.03746e+06	9.08314e+07	9.47735e+07	523530
EMT6.5
	Area
Sample	M00	M01	M02	M03	Total	Total (norm. over BCA)
EMT6.5 shSCR_1	1.02114e+07	246269	0	0	1.04577e+07	174031
EMT6.5 shSCR_2	1.77325e+07	487998	0	0	1.82205e+07	292876
EMT6.5 shSCR_3	1.14208e+07	66433.9	0	0	1.14872e+07	203478
EMT6.5 shSCR_4	1.0614e+07	115252	0	0	1.07292e+07	230962
EMT6.5 shSCR_5	1.40834e+07	272967	0	0	1.43564e+07	242581
EMT6.5 shSCR_6	1.43505e+07	198863	0	0	1.45494e+07	319448
EMT6.5 shSCR_7	6.99e-13	0	150658	5.69359e+06	5.84425e+06	133652
EMT6.5 shSCR_8	0	0	133444	8.48425e+06	8.61769e+06	178521
EMT6.5 shSCR_9	0	0	70951.8	9.56845e+06	9.6394e+06	193609
EMT6.5 shSCR_10	0	0	394335	1.37108e+07	1.41051e+07	218223
EMT6.5 shSCR_11	0	0	305923	1.46427e+07	1.49486e+07	302084
EMT6.5 shSCR_12	0	0	358432	1.65434e+07	1.69018e+07	279860
EMT6.5 shSCR_13	0	0	46305	5.39074e+06	5.43705e+06	100068
EMT6.5 shSCR_14	0	0	165226	1.08163e+07	1.09815e+07	181831
EMT6.5 shSCR_15	0	0	143932	1.17869e+07	1.19308e+07	223322
EMT6.5 shPHGDH_1	0	0	143942	1.1721e+07	1.18649e+07	273233
EMT6.5 shPHGDH_2	283570	0	455647	1.68304e+07	1.75696e+07	342468
EMT6.5 shPHGDH_3	449927	0	720825	2.79073e+07	2.9078e+07	625946
EMT6.5 shPHGDH_4	261492	0	461383	1.23434e+07	1.30663e+07	245971
EMT6.5 shPHGDH_5	437837	0	554940	1.74661e+07	1.84589e+07	405285
EMT6.5 shPHGDH_6	455063	0	800065	2.73191e+07	2.85742e+07	563627
EMT6.5 shPHGDH_7	184348	0	748119	2.12215e+07	2.2154e+07	556802
EMT6.5 shPHGDH_8	268742	0	573541	2.37246e+07	2.45669e+07	577838
EMT6.5 shPHGDH_9	0	0	0	9.03922e+06	9.03922e+06	133585
EMT6.5 shPHGDH_10	0	0	0	1.06016e+07	1.06016e+07	215559
EMT6.5 shPHGDH_11	0	0	0	8.63888e+06	8.63888e+06	159889
EMT6.5 shPHGDH_12	0	0	0	9.00565e+06	9.00565e+06	159520
EMT6.5 shPHGDH_13	0	0	0	1.0179e+07	1.0179e+07	216295
EMT6.5 shPHGDH_14	0	0	0	7.94176e+06	7.94176e+06	216058

### Sheet: Pyruvate
4T1
	Area
Sample	M00	M01	M02	M03	Total	Total (norm. over BCA)
4T1 shSCR_1	1.15639e+08	3.03967e+06	0	0	1.18678e+08	895395
4T1 shSCR_2	1.11005e+08	3.05226e+06	0	0	1.14057e+08	911257
4T1 shSCR_3	1.04644e+08	2.61976e+06	0	1.58643e+06	1.0885e+08	1.12251e+06
4T1 shSCR_4	1.10476e+08	2.69593e+06	0	2.32152e+06	1.15494e+08	1.13549e+06
4T1 shSCR_5	1.11115e+08	2.88033e+06	0	2.33992e+06	1.16336e+08	1.18363e+06
4T1 shSCR_6	1.10054e+08	2.83423e+06	0	4.2909e+06	1.17179e+08	1.05628e+06
4T1 shSCR_7	1.10624e+08	2.94465e+06	0	3.04182e+06	1.1661e+08	1.22247e+06
4T1 shSCR_8	1.08672e+08	2.53511e+06	0	2.03941e+06	1.13247e+08	990259
4T1 shSCR_9	1.08482e+08	2.65601e+06	0	1.93668e+06	1.13074e+08	1.13523e+06
4T1 shSCR_10	1.08965e+08	3.06304e+06	0	5.26866e+06	1.17297e+08	1.26102e+06
4T1 shSCR_11	1.07232e+08	2.78841e+06	0	5.30606e+06	1.15326e+08	1.06229e+06
4T1 shSCR_12	1.07449e+08	2.97026e+06	0	2.77414e+06	1.13193e+08	1.04518e+06
4T1 shSCR_13	1.06854e+08	2.71345e+06	0	1.91401e+06	1.11481e+08	1.11628e+06
4T1 shSCR_14	1.07531e+08	2.96213e+06	0	2.335e+06	1.12828e+08	1.27436e+06
4T1 shPHGDH_1	1.23008e+08	3.02417e+06	0	0	1.26032e+08	656091
4T1 shPHGDH_2	1.22211e+08	3.5898e+06	0	0	1.258e+08	605086
4T1 shPHGDH_3	1.16882e+08	3.78275e+06	0	0	1.20664e+08	659829
4T1 shPHGDH_4	1.11175e+08	3.17317e+06	0	1.69067e+07	1.31255e+08	780740
4T1 shPHGDH_5	1.01049e+08	2.84729e+06	0	2.53622e+07	1.29258e+08	668305
4T1 shPHGDH_6	1.08811e+08	2.90818e+06	0	1.07292e+07	1.22448e+08	585991
4T1 shPHGDH_7	1.06905e+08	3.0057e+06	0	1.51144e+07	1.25026e+08	658989
4T1 shPHGDH_8	1.06229e+08	2.96783e+06	0	1.96645e+07	1.28861e+08	690717
4T1 shPHGDH_9	1.0823e+08	3.01544e+06	0	1.79279e+07	1.29173e+08	685611
4T1 shPHGDH_10	1.11548e+08	3.25449e+06	0	2.16307e+07	1.36434e+08	918024
4T1 shPHGDH_11	1.06168e+08	2.88639e+06	0	1.98541e+07	1.28908e+08	726905
4T1 shPHGDH_12	1.03098e+08	2.86661e+06	0	2.41082e+07	1.30072e+08	651220
4T1 shPHGDH_13	1.06945e+08	3.05003e+06	0	1.99951e+07	1.2999e+08	745187
4T1 shPHGDH_14	1.06107e+08	2.93098e+06	0	2.66141e+07	1.35652e+08	710067
4T1 shPHGDH_15	1.06323e+08	2.8195e+06	0	3.02147e+07	1.39357e+08	769812
EMT6.5
	Area
Sample	M00	M01	M02	M03	Total	Total (norm. over BCA)
EMT6.5 shSCR_1	4.99302e+07	1.35217e+06	0	0	5.12823e+07	853413
EMT6.5 shSCR_2	5.52061e+07	1.67388e+06	0	0	5.688e+07	914291
EMT6.5 shSCR_3	5.48357e+07	1.61024e+06	0	0	5.64459e+07	999847
EMT6.5 shSCR_4	3.19145e+07	502017	0	0	3.24165e+07	697812
EMT6.5 shSCR_5	3.53383e+07	808675	0	0	3.61469e+07	610778
EMT6.5 shSCR_6	1.90488e+07	367276	0	0	1.9416e+07	426300
EMT6.5 shSCR_7	0	0	0	3.46219e+06	3.46219e+06	79177
EMT6.5 shSCR_8	0	0	0	3.08552e+06	3.08552e+06	63918.6
EMT6.5 shSCR_9	0	0	0	2.78268e+06	2.78268e+06	55890.6
EMT6.5 shSCR_10	0	0	171844	1.10456e+07	1.12174e+07	173547
EMT6.5 shSCR_11	0	0	43501.2	2.85012e+06	2.89362e+06	58474.8
EMT6.5 shSCR_12	0	0	0	2.6378e+06	2.6378e+06	43676.6
EMT6.5 shSCR_13	0	0	0	4.79724e+06	4.79724e+06	88292.7
EMT6.5 shSCR_14	0	0	190115	1.28267e+07	1.30168e+07	215532
EMT6.5 shSCR_15	0	0	34146.5	5.10499e+06	5.13914e+06	96194.9
EMT6.5 shPHGDH_1	0	0	0	3.25523e+06	3.25523e+06	74963.4
EMT6.5 shPHGDH_2	0	0	10267.2	3.49422e+06	3.50448e+06	68309.5
EMT6.5 shPHGDH_3	0	0	45070.3	4.81738e+06	4.86245e+06	104671
EMT6.5 shPHGDH_4	0	0	81824.6	8.97719e+06	9.05901e+06	170535
EMT6.5 shPHGDH_5	0	0	60443.3	5.13273e+06	5.19317e+06	114022
EMT6.5 shPHGDH_6	0	0	36790.9	5.88954e+06	5.92634e+06	116897
EMT6.5 shPHGDH_7	0	0	1.02852e+06	3.55344e+07	3.65629e+07	918947
EMT6.5 shPHGDH_8	0	0	0	4.14133e+06	4.14133e+06	97408.3
EMT6.5 shPHGDH_9	0	0	311465	1.85675e+07	1.8879e+07	279000
EMT6.5 shPHGDH_10	0	0	265139	1.51099e+07	1.5375e+07	312616
EMT6.5 shPHGDH_11	0	0	101765	1.01535e+07	1.02552e+07	189805
EMT6.5 shPHGDH_12	0	0	797696	2.96256e+07	3.04233e+07	538899
EMT6.5 shPHGDH_13	0	0	595511	2.32421e+07	2.38376e+07	506529
EMT6.5 shPHGDH_14	0	0	231710	1.52822e+07	1.55139e+07	422059

### Sheet: Lactate
4T1
	Area
Sample	M00	M01	M02	M03	Total	Total (norm. over BCA)
4T1 shSCR_1	3.40057e+09	1.14308e+08	969435	0	3.51585e+09	2.65261e+07
4T1 shSCR_2	3.71494e+09	1.25535e+08	1.07579e+06	0	3.84155e+09	3.06919e+07
4T1 shSCR_3	1.94383e+08	8.11214e+06	5.25971e+07	1.56487e+09	1.81996e+09	1.87683e+07
4T1 shSCR_4	2.4166e+08	1.04469e+07	5.81089e+07	1.70591e+09	2.01612e+09	1.98217e+07
4T1 shSCR_5	2.39089e+08	9.76973e+06	6.08476e+07	1.82424e+09	2.13395e+09	2.17113e+07
4T1 shSCR_6	3.70831e+08	1.7927e+07	7.21795e+07	2.08891e+09	2.54985e+09	2.2985e+07
4T1 shSCR_7	3.79261e+08	1.67924e+07	6.52076e+07	1.92136e+09	2.38262e+09	2.49781e+07
4T1 shSCR_8	2.94718e+08	1.28413e+07	6.70347e+07	1.96762e+09	2.34222e+09	2.04809e+07
4T1 shSCR_9	2.92679e+08	1.39968e+07	8.24926e+07	2.41502e+09	2.80419e+09	2.81532e+07
4T1 shSCR_10	3.00418e+08	1.4332e+07	7.63943e+07	2.24903e+09	2.64018e+09	2.83838e+07
4T1 shSCR_11	2.04236e+08	1.2621e+07	7.90496e+07	2.30302e+09	2.59893e+09	2.39391e+07
4T1 shSCR_12	1.99373e+08	1.48389e+07	8.65776e+07	2.4868e+09	2.78759e+09	2.57394e+07
4T1 shSCR_13	2.58086e+08	1.30476e+07	8.38156e+07	2.41217e+09	2.76712e+09	2.77077e+07
4T1 shSCR_14	3.04452e+08	1.6096e+07	8.7818e+07	2.49912e+09	2.90749e+09	3.2839e+07
4T1 shPHGDH_1	6.21616e+09	2.09609e+08	1.75905e+06	0	6.42753e+09	3.34602e+07
4T1 shPHGDH_2	6.25952e+09	2.22932e+08	2.12014e+06	0	6.48457e+09	3.119e+07
4T1 shPHGDH_3	6.46959e+09	2.17982e+08	1.96181e+06	0	6.68953e+09	3.65804e+07
4T1 shPHGDH_4	2.10573e+08	1.1104e+07	1.10056e+08	3.39733e+09	3.72906e+09	2.21815e+07
4T1 shPHGDH_5	2.79213e+08	1.36254e+07	1.20206e+08	3.55507e+09	3.96812e+09	2.05163e+07
4T1 shPHGDH_6	2.53685e+08	1.16774e+07	1.28912e+08	3.92734e+09	4.32162e+09	2.06816e+07
4T1 shPHGDH_7	5.66698e+08	2.5665e+07	1.1324e+08	3.25316e+09	3.95877e+09	2.0866e+07
4T1 shPHGDH_8	3.92179e+08	2.00064e+07	1.22651e+08	3.56971e+09	4.10455e+09	2.20011e+07
4T1 shPHGDH_9	3.25162e+08	2.06745e+07	1.20606e+08	3.50655e+09	3.973e+09	2.10874e+07
4T1 shPHGDH_10	2.19963e+08	1.66741e+07	1.4574e+08	4.17659e+09	4.55897e+09	3.0676e+07
4T1 shPHGDH_11	3.09329e+08	2.01599e+07	1.65051e+08	4.66585e+09	5.16039e+09	2.90991e+07
4T1 shPHGDH_12	2.38074e+08	1.58307e+07	1.47786e+08	4.25488e+09	4.65658e+09	2.33136e+07
4T1 shPHGDH_13	3.02795e+08	1.72705e+07	1.57692e+08	4.47656e+09	4.95432e+09	2.84013e+07
4T1 shPHGDH_14	2.82014e+08	1.99078e+07	1.65227e+08	4.71634e+09	5.18349e+09	2.71329e+07
4T1 shPHGDH_15	2.62085e+08	1.68203e+07	1.5294e+08	4.38779e+09	4.81963e+09	2.66237e+07
EMT6.5
	Area
Sample	M00	M01	M02	M03	Total	Total (norm. over BCA)
EMT6.5 shSCR_1	1.15453e+09	3.71087e+07	0	0	1.19163e+09	1.98305e+07
EMT6.5 shSCR_2	1.25007e+09	4.16049e+07	0	0	1.29167e+09	2.07624e+07
EMT6.5 shSCR_3	1.1324e+09	3.78185e+07	0	0	1.17022e+09	2.07285e+07
EMT6.5 shSCR_4	1.03778e+09	3.45223e+07	0	0	1.0723e+09	2.30829e+07
EMT6.5 shSCR_5	9.92812e+08	3.34436e+07	0	0	1.02626e+09	1.73407e+07
EMT6.5 shSCR_6	8.8201e+08	3.1098e+07	0	0	9.13108e+08	2.00483e+07
EMT6.5 shSCR_7	1.61928e+08	6.41153e+06	3.02506e+06	1.04274e+08	2.75638e+08	6.30358e+06
EMT6.5 shSCR_8	1.51376e+08	5.44837e+06	3.18136e+06	1.11693e+08	2.71698e+08	5.6284e+06
EMT6.5 shSCR_9	1.58485e+08	6.19595e+06	3.54962e+06	1.10997e+08	2.79228e+08	5.60835e+06
EMT6.5 shSCR_10	1.72579e+08	6.48527e+06	6.38215e+06	1.93729e+08	3.79175e+08	5.86628e+06
EMT6.5 shSCR_11	1.48952e+08	5.73031e+06	4.36638e+06	1.35764e+08	2.94812e+08	5.95762e+06
EMT6.5 shSCR_12	1.76059e+08	6.99426e+06	3.12517e+06	1.03565e+08	2.89744e+08	4.79756e+06
EMT6.5 shSCR_13	1.56463e+08	6.30087e+06	3.72207e+06	1.26447e+08	2.92932e+08	5.39139e+06
EMT6.5 shSCR_14	1.42817e+08	5.83821e+06	5.53501e+06	1.73001e+08	3.27191e+08	5.41762e+06
EMT6.5 shSCR_15	1.37646e+08	5.39216e+06	5.77293e+06	1.96709e+08	3.45521e+08	6.46749e+06
EMT6.5 shPHGDH_1	1.96035e+08	7.33139e+06	5.11775e+06	1.83244e+08	3.91728e+08	9.02095e+06
EMT6.5 shPHGDH_2	1.51638e+08	5.76844e+06	7.29312e+06	2.24375e+08	3.89074e+08	7.58384e+06
EMT6.5 shPHGDH_3	1.70088e+08	6.32157e+06	7.59291e+06	2.38888e+08	4.2289e+08	9.1033e+06
EMT6.5 shPHGDH_4	1.25573e+08	5.14994e+06	5.87866e+06	2.03592e+08	3.40194e+08	6.40411e+06
EMT6.5 shPHGDH_5	1.4345e+08	5.512e+06	6.46003e+06	1.97469e+08	3.52892e+08	7.74812e+06
EMT6.5 shPHGDH_6	1.79186e+08	6.49187e+06	7.50731e+06	2.43886e+08	4.37071e+08	8.62125e+06
EMT6.5 shPHGDH_7	1.37871e+08	5.08596e+06	1.40782e+07	4.32329e+08	5.89364e+08	1.48127e+07
EMT6.5 shPHGDH_8	1.39497e+08	5.16213e+06	7.58667e+06	2.43435e+08	3.95681e+08	9.30683e+06
EMT6.5 shPHGDH_9	1.7243e+08	6.23603e+06	1.01427e+07	3.31609e+08	5.20418e+08	7.69091e+06
EMT6.5 shPHGDH_10	1.39186e+08	5.14335e+06	8.97195e+06	2.7937e+08	4.32672e+08	8.79739e+06
EMT6.5 shPHGDH_11	1.5784e+08	6.00476e+06	1.01857e+07	3.27308e+08	5.01338e+08	9.27882e+06
EMT6.5 shPHGDH_12	1.51719e+08	5.87346e+06	1.15916e+07	3.55104e+08	5.24289e+08	9.28692e+06
EMT6.5 shPHGDH_13	1.37002e+08	5.50017e+06	1.54935e+07	4.53603e+08	6.11598e+08	1.2996e+07
EMT6.5 shPHGDH_14	1.50704e+08	5.79672e+06	1.18131e+07	3.59406e+08	5.27719e+08	1.43567e+07

### Sheet: BCA
4T1			EMT6.5
Sample	Proteins (ug tot)		Sample	Proteins (ug tot)
4T1 shSCR_1	132.543		EMT6.5 shSCR_1	60.0909
4T1 shSCR_2	125.165		EMT6.5 shSCR_2	62.2121
4T1 shSCR_3	96.9697		EMT6.5 shSCR_3	56.4545
4T1 shSCR_4	101.713		EMT6.5 shSCR_4	46.4545
4T1 shSCR_5	98.2872		EMT6.5 shSCR_5	59.1818
4T1 shSCR_6	110.935		EMT6.5 shSCR_6	45.5455
4T1 shSCR_7	95.3887		EMT6.5 shSCR_7	43.7273
4T1 shSCR_8	114.361		EMT6.5 shSCR_8	48.2727
4T1 shSCR_9	99.6047		EMT6.5 shSCR_9	49.7879
4T1 shSCR_10	93.0171		EMT6.5 shSCR_10	64.6364
4T1 shSCR_11	108.564		EMT6.5 shSCR_11	49.4848
4T1 shSCR_12	108.3		EMT6.5 shSCR_12	60.3939
4T1 shSCR_13	99.8682		EMT6.5 shSCR_13	54.3333
4T1 shSCR_14	88.5375		EMT6.5 shSCR_14	60.3939
4T1 shPHGDH_1	192.095		EMT6.5 shSCR_15	53.4242
4T1 shPHGDH_2	207.905		EMT6.5 shPHGDH_1	43.4242
4T1 shPHGDH_3	182.872		EMT6.5 shPHGDH_2	51.303
4T1 shPHGDH_4	168.116		EMT6.5 shPHGDH_3	46.4545
4T1 shPHGDH_5	193.412		EMT6.5 shPHGDH_4	53.1212
4T1 shPHGDH_6	208.959		EMT6.5 shPHGDH_5	45.5455
4T1 shPHGDH_7	189.723		EMT6.5 shPHGDH_6	50.697
4T1 shPHGDH_8	186.561		EMT6.5 shPHGDH_7	39.7879
4T1 shPHGDH_9	188.406		EMT6.5 shPHGDH_8	42.5152
4T1 shPHGDH_10	148.617		EMT6.5 shPHGDH_9	67.6667
4T1 shPHGDH_11	177.339		EMT6.5 shPHGDH_10	49.1818
4T1 shPHGDH_12	199.736		EMT6.5 shPHGDH_11	54.0303
4T1 shPHGDH_13	174.44		EMT6.5 shPHGDH_12	56.4545
4T1 shPHGDH_14	191.041		EMT6.5 shPHGDH_13	47.0606
4T1 shPHGDH_15	181.028		EMT6.5 shPHGDH_14	36.7576
