## Extended Data Table 4 for "Heterogeneity in PHGDH protein expression potentiates cancer cell dissemination and metastasis"

### Sheet: Sheet1
GeneID	log2 fold change	p value
Amdhd2	1.8336	0.564337
Chia1	1.41259	0.557246
Chit1	-0.147859	0.902133
Cmah	-0.622031	0.520497
Cmas	0.160515	0.00736547
Cyb5r1	0.270306	1.00689e-06
Cyb5r3	0.788175	3.49642e-66
Cyb5r4	0.24773	0.0014649
Cyb5rl	-0.184976	0.421995
G6pd2	-1.30769	0.312678
G6pdx	-0.0585909	0.195187
Gfpt1	-0.00781247	0.860614
Gfpt2	0.0316632	0.986957
Gne	-0.284748	0.000241275
Gnpda1	-0.104178	0.496695
Gnpda2	-0.459693	2.36324e-06
Gnpnat1	0.613062	5.54512e-08
H6pd	-0.00124376	0.988096
Hexa	8.60926	9.76281e-13
Hexb	0.0752604	0.601841
Hk1	0.170232	1.72035e-05
Hk2	-0.0313933	0.457089
Hk3	0.995845	0.699908
Hkdc1	0.0909575	0.976944
Nagk	-0.0867183	0.640943
Nanp	0.0758931	0.84513
Nans	-0.206188	0.000108796
Npl	0.543792	0.672411
Pgd	-0.193698	2.36283e-08
Pgls	-0.085135	0.21483
Pgm1	0.192671	0.000756964
Pgm2	0.376847	4.08658e-09
Pgm3	-0.0523903	0.601401
Prps1	-0.146607	0.0024891
Prps1l1	-0.870829	0.831004
Prps1l3	0.062372	0.163763
Prps2	0.078074	0.118376
Rbks	0.577418	0.107953
Renbp	-0.434969	0.733968
Rpe	0.0363425	0.519758
Rpia	-0.0945448	0.163782
Taldo1	-0.15083	0.00172776
Tkt	0.464512	5.62874e-63
Tktl1	0.00460553	0.992357
Tktl2	-0.870829	0.831004
Uap1	-0.180852	0.000267268
Uap1l1	0.555817	3.64382e-07
