## Extended Data Table 5 for "Heterogeneity in PHGDH protein expression potentiates cancer cell dissemination and metastasis"

### Sheet: Sheet1
GeneID	Species	Forward primer sequence	Reverse primer sequence
CMAS	mouse	AAGCGGTATTGAGGTGAGGC	GCCCACTCTCTTGAGGCATT
TWIST	mouse	CGGAGACCTAGATGTCATTGTTTC	TGCCCCTCTGGGAATCTCTG
VIM	mouse	CGGCTGCGAGAGAAATTGC	CCACTTTCCGTTCAAGGTCAAG
SNAI1	mouse	CCACACTGGTGAGAAGCCAT	GGAAGATGCCAGCGAGGATG
PHGDH	mouse	ACCACAGGCTTGCTGAATGA	TTCTCGTGGTCCACTAAGGC
LPR1	mouse	AGTAGACTATCAGGGCGGCA	GCGTGAGTTCTGTCACTCCA
MMP9	mouse	TCACCATGAGTCCCTGGCA	AGCGGTACAAGTATGCCTCTGC
PLAU	mouse	ATTCCTGCAAGGGCGATTCT	AGCATGGGAACAAGTGACCC
SPARC	mouse	ATGCAAATACATCGCCCCCT	TCTCAAAGTCTCGGGCCAAC
S100a4	mouse	CTTCCTCTCTCTTGGTCTGGTC	GCTTCATCTGTCCTTTTCCCCA
RPL19	mouse	CAGGCATATGGGCATAGGGAA	TGCCTTCAGCTTGTGGATGT
