## Extended Data Table 6 for "Heterogeneity in PHGDH protein expression potentiates cancer cell dissemination and metastasis"

### Sheet: Sheet1
GeneID	Metal	Supplier	Cat. Number	Clone
CD45	Pr(141)	Abcam	ab185744	30-F11
aSMA	Nd(148)	Thermo Fisher Scientific	14-9760-82	1A4
CD34	Gd(158)	Thermo Fisher Scientific	14-0341-82	RAM34
CD31	Dy(162)	Abcam	ab225883	EPR17259
PHGDH	Ho(165)	Sigma-Aldrich	HPA021241	Polyclonal
Ki67	Er(168)	Fluidigm	3168022D	B56
